# Cryptic genetic variation shapes the fate of gene duplicates in a protein interaction network

**DOI:** 10.1101/2024.02.23.581840

**Authors:** Soham Dibyachintan, Alexandre K Dube, David Bradley, Pascale Lemieux, Ugo Dionne, Christian R Landry

## Abstract

Paralogous genes are often redundant for long periods of time before they diverge in function. While their functions are preserved, paralogous proteins can accumulate mutations that, through epistasis, could impact their fate in the future. By quantifying the impact of all single-amino acid substitutions on the binding of two myosin proteins to their interaction partners, we find that the future evolution of these proteins is highly contingent on their regulatory divergence and the mutations that have silently accumulated in their protein binding domains. Differences in the promoter strength of the two paralogs amplify the impact of mutations on binding in the lowly expressed one. While some mutations would be sufficient to non-functionalize one paralog, they would have minimal impact on the other. Our results reveal how functionally equivalent protein domains could be destined to specific fates by regulatory and cryptic coding sequence changes that currently have little to no functional impact.
