## Supplemental Table 1 for "Cryptic genetic variation shapes the fate of gene duplicates in a protein interaction network"

### Sheet: DMS primers
number	description	primer
1	MYO3/YKL129C SH3 domain DMS position 1	GGGCCAACCAAAGGATNNNAAATTCGAAGCTGCATAC
2	MYO3/YKL129C SH3 domain DMS position 2	GGCCAACCAAAGGATCCGNNNTTCGAAGCTGCATACGAC
3	MYO3/YKL129C SH3 domain DMS position 3	CAACCAAAGGATCCGAAANNNGAAGCTGCATACGAC
4	MYO3/YKL129C SH3 domain DMS position 4	CCAAAGGATCCGAAATTCNNNGCTGCATACGACTTTCC
5	MYO3/YKL129C SH3 domain DMS position 5	GGATCCGAAATTCGAANNNGCATACGACTTTCCAGG
6	MYO3/YKL129C SH3 domain DMS position 6	GATCCGAAATTCGAAGCTNNNTACGACTTTCCAGGTTCC
7	MYO3/YKL129C SH3 domain DMS position 7	CCGAAATTCGAAGCTGCANNNGACTTTCCAGGTTCCGG
8	MYO3/YKL129C SH3 domain DMS position 8	CGAAGCTGCATACNNNTTTCCAGGTTCCGGATC
9	MYO3/YKL129C SH3 domain DMS position 9	CGAAGCTGCATACGACNNNCCAGGTTCCGGATCATC
10	MYO3/YKL129C SH3 domain DMS position 10	GAAGCTGCATACGACTTTNNNGGTTCCGGATCATCTTCG
11	MYO3/YKL129C SH3 domain DMS position 11	GCTGCATACGACTTTCCANNNTCCGGATCATCTTCGGAG
12	MYO3/YKL129C SH3 domain DMS position 12	GCATACGACTTTCCAGGTNNNGGATCATCTTCGGAGTTG
13	MYO3/YKL129C SH3 domain DMS position 13	CGACTTTCCAGGTTCCNNNTCATCTTCGGAGTTGCC
14	MYO3/YKL129C SH3 domain DMS position 14	GACTTTCCAGGTTCCGGANNNTCTTCGGAGTTGCC
15	MYO3/YKL129C SH3 domain DMS position 15	CCAGGTTCCGGATCANNNTCGGAGTTGCC
16	MYO3/YKL129C SH3 domain DMS position 16	CCAGGTTCCGGATCATCTNNNGAGTTGCCATTAAAAAAG
17	MYO3/YKL129C SH3 domain DMS position 17	GGTTCCGGATCATCTTCGNNNTTGCCATTAAAAAAGGGC
18	MYO3/YKL129C SH3 domain DMS position 18	CCGGATCATCTTCGGAGNNNCCATTAAAAAAGGGCG
19	MYO3/YKL129C SH3 domain DMS position 19	GGATCATCTTCGGAGTTGNNNTTAAAAAAGGGCG
20	MYO3/YKL129C SH3 domain DMS position 20	CATCTTCGGAGTTGCCANNNAAAAAGGGCGATATTG
21	MYO3/YKL129C SH3 domain DMS position 21	CTTCGGAGTTGCCATTANNNAAGGGCGATATTG
22	MYO3/YKL129C SH3 domain DMS position 22	CGGAGTTGCCATTAAAANNNGGCGATATTG
23	MYO3/YKL129C SH3 domain DMS position 23	GAGTTGCCATTAAAAAAGNNNGATATTGTATTTATAAGC
24	MYO3/YKL129C SH3 domain DMS position 24	GCCATTAAAAAAGGGCNNNATTGTATTTATAAGCAG
25	MYO3/YKL129C SH3 domain DMS position 25	CCATTAAAAAAGGGCGATNNNGTATTTATAAGCAGAG
26	MYO3/YKL129C SH3 domain DMS position 26	GGGCGATATTNNNTTTATAAGCAGAGATG
27	MYO3/YKL129C SH3 domain DMS position 27	GGGCGATATTGTANNNATAAGCAGAGATGAACC
28	MYO3/YKL129C SH3 domain DMS position 28	GGGCGATATTGTATTTNNNAGCAGAGATGAACCTAG
29	MYO3/YKL129C SH3 domain DMS position 29	GGCGATATTGTATTTATANNNAGAGATGAACCTAGTGG
30	MYO3/YKL129C SH3 domain DMS position 30	GATATTGTATTTATAAGCNNNGATGAACCTAGTGGTTGG
31	MYO3/YKL129C SH3 domain DMS position 31	GTATTTATAAGCAGANNNGAACCTAGTGGTTGGTC
32	MYO3/YKL129C SH3 domain DMS position 32	GTATTTATAAGCAGAGATNNNCCTAGTGGTTGGTC
33	MYO3/YKL129C SH3 domain DMS position 33	GCAGAGATGAANNNAGTGGTTGGTCTTTAGC
34	MYO3/YKL129C SH3 domain DMS position 34	GCAGAGATGAACCTNNNGGTTGGTCTTTAGCAAAG
35	MYO3/YKL129C SH3 domain DMS position 35	GCAGAGATGAACCTAGTNNNTGGTCTTTAGCAAAGC
36	MYO3/YKL129C SH3 domain DMS position 36	GAGATGAACCTAGTGGTNNNTCTTTAGCAAAGCTTCTC
37	MYO3/YKL129C SH3 domain DMS position 37	GATGAACCTAGTGGTTGGNNNTTAGCAAAGCTTCTCG
38	MYO3/YKL129C SH3 domain DMS position 38	GAACCTAGTGGTTGGTCTNNNGCAAAGCTTCTCGATGG
39	MYO3/YKL129C SH3 domain DMS position 39	CCTAGTGGTTGGTCTTTANNNAAGCTTCTCGATGGAAGC
40	MYO3/YKL129C SH3 domain DMS position 40	GTGGTTGGTCTTTAGCANNNCTTCTCGATGGAAGC
41	MYO3/YKL129C SH3 domain DMS position 41	GGTTGGTCTTTAGCAAAGNNNCTCGATGGAAGCAAAG
42	MYO3/YKL129C SH3 domain DMS position 42	GGTCTTTAGCAAAGCTTNNNGATGGAAGCAAAGAAGG
43	MYO3/YKL129C SH3 domain DMS position 43	CTTTAGCAAAGCTTCTCNNNGGAAGCAAAGAAGGTTGG
44	MYO3/YKL129C SH3 domain DMS position 44	GCAAAGCTTCTCGATNNNAGCAAAGAAGGTTGGG
45	MYO3/YKL129C SH3 domain DMS position 45	GCAAAGCTTCTCGATGGANNNAAAGAAGGTTGGGTTCC
46	MYO3/YKL129C SH3 domain DMS position 46	GCTTCTCGATGGAAGCNNNGAAGGTTGGGTTCCTAC
47	MYO3/YKL129C SH3 domain DMS position 47	CTTCTCGATGGAAGCAAANNNGGTTGGGTTCCTACTGC
48	MYO3/YKL129C SH3 domain DMS position 48	CTCGATGGAAGCAAAGAANNNTGGGTTCCTACTGC
49	MYO3/YKL129C SH3 domain DMS position 49	GATGGAAGCAAAGAAGGTNNNGTTCCTACTGCTTATATG
50	MYO3/YKL129C SH3 domain DMS position 50	GGAAGCAAAGAAGGTTGGNNNCCTACTGCTTATATGAC
51	MYO3/YKL129C SH3 domain DMS position 51	GCAAAGAAGGTTGGGTTNNNACTGCTTATATGACTCC
52	MYO3/YKL129C SH3 domain DMS position 52	GAAGGTTGGGTTCCTNNNGCTTATATGACTCC
53	MYO3/YKL129C SH3 domain DMS position 53	GAAGGTTGGGTTCCTACTNNNTATATGACTCC
54	MYO3/YKL129C SH3 domain DMS position 54	GGTTGGGTTCCTACTGCTNNNATGACTCCTTATAAAGAC
55	MYO3/YKL129C SH3 domain DMS position 55	GGGTTCCTACTGCTTATNNNACTCCTTATAAAGACAC
56	MYO3/YKL129C SH3 domain DMS position 56	GTTCCTACTGCTTATATGNNNCCTTATAAAGACACAAG
57	MYO3/YKL129C SH3 domain DMS position 57	CCTACTGCTTATATGACTNNNTATAAAGACACAAG
58	MYO3/YKL129C SH3 domain DMS position 58	CTGCTTATATGACTCCTNNNAAAGACACAAGAAATACG
59	MYO3/YKL129C SH3 domain DMS position 59	GCTTATATGACTCCTTATNNNGACACAAGAAATACGGTG
60	MYO5/YMR109W SH3 domain DMS position 1	CTTCAAAGCCAAAAGAANNNATGTTTGAAGCGGCTTAC
61	MYO5/YMR109W SH3 domain DMS position 2	CAAAGCCAAAAGAACCCNNNTTTGAAGCGGCTTACG
62	MYO5/YMR109W SH3 domain DMS position 3	GCCAAAAGAACCCATGNNNGAAGCGGCTTACG
63	MYO5/YMR109W SH3 domain DMS position 4	CCAAAAGAACCCATGTTTNNNGCGGCTTACGATTTTCC
64	MYO5/YMR109W SH3 domain DMS position 5	GAACCCATGTTTGAANNNGCTTACGATTTTCCTGG
65	MYO5/YMR109W SH3 domain DMS position 6	GAACCCATGTTTGAAGCGNNNTACGATTTTCCTGGTTC
66	MYO5/YMR109W SH3 domain DMS position 7	CCCATGTTTGAAGCGGCTNNNGATTTTCCTGGTTCAGG
67	MYO5/YMR109W SH3 domain DMS position 8	GTTTGAAGCGGCTTACNNNTTTCCTGGTTCAGGATC
68	MYO5/YMR109W SH3 domain DMS position 9	GAAGCGGCTTACGATNNNCCTGGTTCAGGATCACC
69	MYO5/YMR109W SH3 domain DMS position 10	GAAGCGGCTTACGATTTTNNNGGTTCAGGATCACCATC
70	MYO5/YMR109W SH3 domain DMS position 11	GCGGCTTACGATTTTCCTNNNTCAGGATCACCATCTGAG
71	MYO5/YMR109W SH3 domain DMS position 12	GCTTACGATTTTCCTGGTNNNGGATCACCATCTGAG
72	MYO5/YMR109W SH3 domain DMS position 13	CGATTTTCCTGGTTCANNNTCACCATCTGAGTTACC
73	MYO5/YMR109W SH3 domain DMS position 14	GATTTTCCTGGTTCAGGANNNCCATCTGAGTTACC
74	MYO5/YMR109W SH3 domain DMS position 15	CCTGGTTCAGGATCANNNTCTGAGTTACCTTTAAAG
75	MYO5/YMR109W SH3 domain DMS position 16	CCTGGTTCAGGATCACCANNNGAGTTACCTTTAAAG
76	MYO5/YMR109W SH3 domain DMS position 17	GGTTCAGGATCACCATCTNNNTTACCTTTAAAGAAAGG
77	MYO5/YMR109W SH3 domain DMS position 18	CAGGATCACCATCTGAGNNNCCTTTAAAGAAAGGAGAC
78	MYO5/YMR109W SH3 domain DMS position 19	GGATCACCATCTGAGTTANNNTTAAAGAAAGGAGACG
79	MYO5/YMR109W SH3 domain DMS position 20	CACCATCTGAGTTACCTNNNAAGAAAGGAGACG
80	MYO5/YMR109W SH3 domain DMS position 21	CCATCTGAGTTACCTTTANNNAAAGGAGACGTAATTTAC
81	MYO5/YMR109W SH3 domain DMS position 22	CTGAGTTACCTTTAAAGNNNGGAGACGTAATTTAC
82	MYO5/YMR109W SH3 domain DMS position 23	GAGTTACCTTTAAAGAAANNNGACGTAATTTACATTAC
83	MYO5/YMR109W SH3 domain DMS position 24	CCTTTAAAGAAAGGANNNGTAATTTACATTACAAG
84	MYO5/YMR109W SH3 domain DMS position 25	CCTTTAAAGAAAGGAGACNNNATTTACATTACAAGAG
85	MYO5/YMR109W SH3 domain DMS position 26	GAAAGGAGACGTANNNTACATTACAAGAGAAG
86	MYO5/YMR109W SH3 domain DMS position 27	GAAAGGAGACGTAATTNNNATTACAAGAGAAGAACC
87	MYO5/YMR109W SH3 domain DMS position 28	GGAGACGTAATTTACNNNACAAGAGAAGAACCAAGC
88	MYO5/YMR109W SH3 domain DMS position 29	GGAGACGTAATTTACATTNNNAGAGAAGAACCAAGCGG
89	MYO5/YMR109W SH3 domain DMS position 30	GACGTAATTTACATTACANNNGAAGAACCAAGCGGTTGG
90	MYO5/YMR109W SH3 domain DMS position 31	GTAATTTACATTACAAGANNNGAACCAAGCGGTTGGTC
91	MYO5/YMR109W SH3 domain DMS position 32	CATTACAAGAGAANNNCCAAGCGGTTGGTCTCTC
92	MYO5/YMR109W SH3 domain DMS position 33	CATTACAAGAGAAGAANNNAGCGGTTGGTCTCTCGGG
93	MYO5/YMR109W SH3 domain DMS position 34	CAAGAGAAGAACCANNNGGTTGGTCTCTCGGG
94	MYO5/YMR109W SH3 domain DMS position 35	CAAGAGAAGAACCAAGCNNNTGGTCTCTCGGGAAAC
95	MYO5/YMR109W SH3 domain DMS position 36	GAGAAGAACCAAGCGGTNNNTCTCTCGGGAAACTTCTG
96	MYO5/YMR109W SH3 domain DMS position 37	GAAGAACCAAGCGGTTGGNNNCTCGGGAAACTTCTGG
97	MYO5/YMR109W SH3 domain DMS position 38	GAACCAAGCGGTTGGTCTNNNGGGAAACTTCTGGATGGC
98	MYO5/YMR109W SH3 domain DMS position 39	CCAAGCGGTTGGTCTCTCNNNAAACTTCTGGATGGCTC
99	MYO5/YMR109W SH3 domain DMS position 40	GCGGTTGGTCTCTCGGGNNNCTTCTGGATGGCTCTAAG
100	MYO5/YMR109W SH3 domain DMS position 41	GGTTGGTCTCTCGGGAAANNNCTGGATGGCTCTAAGG
101	MYO5/YMR109W SH3 domain DMS position 42	GGTCTCTCGGGAAACTTNNNGATGGCTCTAAGGAAGG
102	MYO5/YMR109W SH3 domain DMS position 43	CTCTCGGGAAACTTCTGNNNGGCTCTAAGGAAGGTTGG
103	MYO5/YMR109W SH3 domain DMS position 44	CTCGGGAAACTTCTGGATNNNTCTAAGGAAGGTTGGGTG
104	MYO5/YMR109W SH3 domain DMS position 45	GGGAAACTTCTGGATGGCNNNAAGGAAGGTTGGGTGCC
105	MYO5/YMR109W SH3 domain DMS position 46	CTTCTGGATGGCTCTNNNGAAGGTTGGGTGCCAAC
106	MYO5/YMR109W SH3 domain DMS position 47	CTTCTGGATGGCTCTAAGNNNGGTTGGGTGCCAACAGC
107	MYO5/YMR109W SH3 domain DMS position 48	CTGGATGGCTCTAAGGAANNNTGGGTGCCAACAGCTTAC
108	MYO5/YMR109W SH3 domain DMS position 49	GATGGCTCTAAGGAAGGTNNNGTGCCAACAGCTTACATG
109	MYO5/YMR109W SH3 domain DMS position 50	GGCTCTAAGGAAGGTTGGNNNCCAACAGCTTACATG
110	MYO5/YMR109W SH3 domain DMS position 51	CTAAGGAAGGTTGGGTGNNNACAGCTTACATGAAACC
111	MYO5/YMR109W SH3 domain DMS position 52	GGAAGGTTGGGTGCCANNNGCTTACATGAAACCAC
112	MYO5/YMR109W SH3 domain DMS position 53	GAAGGTTGGGTGCCAACANNNTACATGAAACCACATTCC
113	MYO5/YMR109W SH3 domain DMS position 54	GGTTGGGTGCCAACAGCTNNNATGAAACCACATTCCGG
114	MYO5/YMR109W SH3 domain DMS position 55	GGGTGCCAACAGCTTACNNNAAACCACATTCCGG
115	MYO5/YMR109W SH3 domain DMS position 56	GTGCCAACAGCTTACATGNNNCCACATTCCGG
116	MYO5/YMR109W SH3 domain DMS position 57	CCAACAGCTTACATGAAANNNCATTCCGG
117	MYO5/YMR109W SH3 domain DMS position 58	CAGCTTACATGAAACCANNNTCCGGAAATAATAATATC
118	MYO5/YMR109W SH3 domain DMS position 59	GCTTACATGAAACCACATNNNGGAAATAATAATATCCC
119	MYO5/YMR109W SH3 domain DMS position 1 when in MYO3/YKL129C	CAACCAAAGGATNNNATGTTTGAAGCGGCT
120	MYO5/YMR109W SH3 domain DMS position 2 when in MYO3/YKL129C	CCAAAGGATCCCNNNTTTGAAGCGGCTTAC
121	MYO5/YMR109W SH3 domain DMS position 3 when in MYO3/YKL129C	AAGGATCCCATGNNNGAAGCGGCTTACGAT
122	MYO5/YMR109W SH3 domain DMS position 4 when in MYO3/YKL129C	GATCCCATGTTTNNNGCGGCTTACGATTTT
123	MYO5/YMR109W SH3 domain DMS position 5 when in MYO3/YKL129C	CCCATGTTTGAANNNGCTTACGATTTTCCT
124	MYO5/YMR109W SH3 domain DMS position 6 when in MYO3/YKL129C	ATGTTTGAAGCGNNNTACGATTTTCCTGGT
125	MYO5/YMR109W SH3 domain DMS position 54 when in MYO3/YKL129C	GTGCCAACAGCTNNNATGAAACCACATTCC
126	MYO5/YMR109W SH3 domain DMS position 55 when in MYO3/YKL129C	CCAACAGCTTACNNNAAACCACATTCCGAC
127	MYO5/YMR109W SH3 domain DMS position 56 when in MYO3/YKL129C	ACAGCTTACATGNNNCCACATTCCGACACA
128	MYO5/YMR109W SH3 domain DMS position 57 when in MYO3/YKL129C	GCTTACATGAAANNNCATTCCGACACAAGA
129	MYO5/YMR109W SH3 domain DMS position 58 when in MYO3/YKL129C	TACATGAAACCANNNTCCGACACAAGAAAT
130	MYO5/YMR109W SH3 domain DMS position 59 when in MYO3/YKL129C	ATGAAACCACATNNNGACACAAGAAATACG
131	MYO3/YKL129C SH3 domain DMS position 1 when in MYO5/YMR109W	AAGCCAAAAGAANNNAAATTCGAAGCTGCA
132	MYO3/YKL129C SH3 domain DMS position 2 when in MYO5/YMR109W	CCAAAAGAACCGNNNTTCGAAGCTGCATAC
133	MYO3/YKL129C SH3 domain DMS position 3 when in MYO5/YMR109W	AAAGAACCGAAANNNGAAGCTGCATACGAC
134	MYO3/YKL129C SH3 domain DMS position 4 when in MYO5/YMR109W	GAACCGAAATTCNNNGCTGCATACGACTTT
135	MYO3/YKL129C SH3 domain DMS position 5 when in MYO5/YMR109W	CCGAAATTCGAANNNGCATACGACTTTCCA
136	MYO3/YKL129C SH3 domain DMS position 6 when in MYO5/YMR109W	AAATTCGAAGCTNNNTACGACTTTCCAGGT
137	MYO3/YKL129C SH3 domain DMS position 54 when in MYO5/YMR109W	GTTCCTACTGCTNNNATGACTCCTTATAAA
138	MYO3/YKL129C SH3 domain DMS position 55 when in MYO5/YMR109W	CCTACTGCTTATNNNACTCCTTATAAAGGA
139	MYO3/YKL129C SH3 domain DMS position 56 when in MYO5/YMR109W	ACTGCTTATATGNNNCCTTATAAAGGAAAT
140	MYO3/YKL129C SH3 domain DMS position 57 when in MYO5/YMR109W	GCTTATATGACTNNNTATAAAGGAAATAAT
141	MYO3/YKL129C SH3 domain DMS position 58 when in MYO5/YMR109W	TATATGACTCCTNNNAAAGGAAATAATAAT
142	MYO3/YKL129C SH3 domain DMS position 59 when in MYO5/YMR109W	ATGACTCCTTATNNNGGAAATAATAATATC
143	Oligo-F to amplify the SH3 mutant library in pUC19 vector with its homology arms for CRISPR insertion at the genomic MYO3/YKL129C SH3	CGTTAAAGGAGACAACTGCA
144	Oligo-R to amplify the SH3 mutant library in pUC19 vector with its homology arms for CRISPR insertion at the genomic MYO3/YKL129C SH3	TTGTCGATTTGGCTTGATTTCTG
145	Oligo-F to amplify the SH3 mutant library in pUC19 vector with its homology arms for CRISPR insertion at the genomic MYO5/YMR109W SH3	CTGCCGCAATGGGCTCTGGT
146	Oligo-R to amplify the SH3 mutant library in pUC19 vector with its homology arms for CRISPR insertion at the genomic MYO5/YMR109W SH3	GTGTTATCATGTTGTACAGA
147	Forward for MYO3 (YKL129C)-SH3 for Gibson assembly of pUC19-MYO3	cgccaagcttgcatgcctgcaggtcgactctagaggatccCGTTAAAGGAGACAACTGCA
148	Reverse for MYO3 (YKL129C)-SH3 for Gibson assembly of pUC19-MYO3	ttcccagtcacgacgttgtaaaacgacggccagtgaattcTTGTCGATTTGGCTTGATTT
149	Forward for MYO5 (YMR109W)-SH3 for Gibson assembly of pUC19-MYO5	cgccaagcttgcatgcctgcaggtcgactctagaggatccCTGCCGCAATGGGCTCTGGT
150	Reverse for MYO5 (YMR109W)-SH3 for Gibson assembly of pUC19-MYO5	ttcccagtcacgacgttgtaaaacgacggccagtgaattcGTGTTATCATGTTGTACAGA
151	Oligo-F to Switch the SH3 of MYO3/YKL129C in SH3 of MYO3/YKL129C	AATACCACCACCCCCTCCCCCCATGGGCCAACCAAAGGATCCGAAATTCGAAGCTGCATA
152	Oligo-F to Switch the SH3 of MYO5/YMR109W in SH3 of MYO3/YKL129C	AATACCACCACCCCCTCCCCCCATGGGCCAACCAAAGGATCCCATGTTTGAAGCGGCTTA
153	Oligo-F to Switch the SH3 of MYO5/YMR109W in SH3 of MYO5/YMR109W	ACCACCTCCTCCACCCCCACCCTCTTCAAAGCCAAAAGAACCCATGTTTGAAGCGGCTTA
154	Oligo-F to Switch the SH3 of MYO3/YKL129C in SH3 of MYO5/YMR109W	ACCACCTCCTCCACCCCCACCCTCTTCAAAGCCAAAAGAACCGAAATTCGAAGCTGCATA
155	Oligo-R to Switch the SH3 of MYO3/YKL129C in SH3 of MYO3/YKL129C	CTGCCCCTGTCGCTGCAACAGGCACCGTATTTCTTGTGTCTTTATAAGGAGTCATATAAG
156	Oligo-R to Switch the SH3 of MYO5/YMR109W in SH3 of MYO3/YKL129C	CTGCCCCTGTCGCTGCAACAGGCACCGTATTTCTTGTGTCGGAATGTGGTTTCATGTAAG
157	Oligo-R to Switch the SH3 of MYO5/YMR109W in SH3 of MYO5/YMR109W	CATCCCTGTTTTGAGGAGGAGTAGGGATATTATTATTTCCGGAATGTGGTTTCATGTAAG
158	Oligo-R to Switch the SH3 of MYO3/YKL129C in SH3 of MYO5/YMR109W	CATCCCTGTTTTGAGGAGGAGTAGGGATATTATTATTTCCTTTATAAGGAGTCATATAAG
159	Stuffer_3 for MYO3/YKL129C SH3 (1123-1181)	ATGGGCCAACCAAAGGATGGCGGAAGTTCTGGAGGTGGTGGTGACACAAGAAATACGGTG
160	Stuffer_3 for MYO5/YMR109W SH3 (3262-3438)	TCTTCAAAGCCAAAAGAAGGCGGAAGTTCTGGAGGTGGTGGTGGAAATAATAATATCCCT
161	Oligo-F to amplify stuffer for MYO3/YKL129C SH3 (1123-1181)	ACTGCAACTGCAAACATACCAATACCACCACCCCCTCCCCCCATGGGCCAACCAAAGGAT
162	Oligo-R to amplify stuffer for MYO3/YKL129C SH3 (1123-1181)	CTGATTTGTAACGTCATTCACTGCCCCTGTCGCTGCAACAGGCACCGTATTTCTTGTGTC
163	Oligo-F to amplify stuffer for MYO5/YMR109W SH3 (3262-3438)	AGACAGGCAAATATCCCTCCACCACCTCCTCCACCCCCACCCTCTTCAAAGCCAAAAGAA
164	Oligo-R to amplify stuffer for MYO5/YMR109W SH3 (3262-3438)	ATTCAGAACGGGTTTAGGAACATCCCTGTTTTGAGGAGGAGTAGGGATATTATTATTTCC
165	Oligo-F to amplify DHFR and TAG MYO3/YKL129C in Sacchraomyces cerevisiae	CGATGATGATAATGACGATGGCGATGATGATGATGACTGGGGCGGTGGCGGATCAGGAGG
166	Oligo-R to amplify DHFR and TAG MYO3/YKL129C in Sacchraomyces cerevisiae	CCATTCTATAAGAGACTAAACATCTATATATTCATGTTAATTCGACACTGGATGGCGGCG
167	Oligo-F to amplify DHFR and TAG MYO5/YMR109W in Sacchraomyces cerevisiae	TGACGAGGAGGCTAACGAAGATGAAGAGGAAGATGATTGGGGCGGTGGCGGATCAGGAGG
168	Oligo-R to amplify DHFR and TAG MYO5/YMR109W in Sacchraomyces cerevisiae	TTTGCTCGTATAGAGTATATACTCGCTAAATACATTTTGATTCGACACTGGATGGCGGCG
169	Forward to amplify SH3-DMS pool in MYO3/YKL129C locus with PS1 site for NextGen sequencing	CCATACGAGCACATTACGGGATGGGCCAACCAAAGGAT
170	Reverse to amplify SH3-DMS pool in MYO3/YKL129C locus with PS2 site for NextGen sequencing	CTTGACTGAGCGACTGAGGCACCGTATTTCTTGTGTC
171	Forward to amplify SH3-DMS pool in MYO5/YMR109W locus with PS1 site for NextGen sequencing	CCATACGAGCACATTACGGGTCTTCAAAGCCAAAAGAA
172	Reverse to amplify SH3-DMS pool in MYO5/YMR109W locus with PS2 site for NextGen sequencing	CTTGACTGAGCGACTGAGGAGGGATATTATTATTTCC
173	Forward to do Row-Column-PCR with index 1 for Illumina Sequencing (DB-BC_R_1)	TAACTTACGGAGTCGCTCTACGCAAGTGTTCCCATACGAGCACATTACGGG
174	Forward to do Row-Column-PCR with index 2 for Illumina Sequencing (DB-BC_R_2)	TAACTTACGGAGTCGCTCTACGAGGACATTCCCATACGAGCACATTACGGG
175	Forward to do Row-Column-PCR with index 3 for Illumina Sequencing (DB-BC_R_3)	TAACTTACGGAGTCGCTCTACGCACTAATGGCCATACGAGCACATTACGGG
176	Forward to do Row-Column-PCR with index 4 for Illumina Sequencing (DB-BC_R_4)	TAACTTACGGAGTCGCTCTACGAGCCTGATGCCATACGAGCACATTACGGG
177	Forward to do Row-Column-PCR with index 7 for Illumina Sequencing (DB-BC_R_7)	TAACTTACGGAGTCGCTCTACGGTCGATGCACCATACGAGCACATTACGGG
178	Forward to do Row-Column-PCR with index 8 for Illumina Sequencing (DB-BC_R_8)	TAACTTACGGAGTCGCTCTACGACGGGAATTCCATACGAGCACATTACGGG
179	Forward to do Row-Column-PCR with index 11 for Illumina Sequencing (DB-BC_R_11)	TAACTTACGGAGTCGCTCTACGAGTATTACACCATACGAGCACATTACGGG
180	Forward to do Row-Column-PCR with index 12 for Illumina Sequencing (DB-BC_R_12)	TAACTTACGGAGTCGCTCTACGAGGTTGGGTCCATACGAGCACATTACGGG
181	Reverse to do Row-Column-PCR with index 1 for Illumina Sequencing (DB-BC_C_1)	GGATGGGATTCTTTAGGTCCTGCAAGTGTTCCTTGACTGAGCGACTGAGG
182	Reverse to do Row-Column-PCR with index 2 for Illumina Sequencing (DB-BC_C_2)	GGATGGGATTCTTTAGGTCCTGAGGACATTCCTTGACTGAGCGACTGAGG
183	Reverse to do Row-Column-PCR with index 3 for Illumina Sequencing (DB-BC_C_3)	GGATGGGATTCTTTAGGTCCTGCACTAATGGCTTGACTGAGCGACTGAGG
184	Reverse to do Row-Column-PCR with index 4 for Illumina Sequencing (DB-BC_C_4)	GGATGGGATTCTTTAGGTCCTGAGCCTGATGCTTGACTGAGCGACTGAGG
185	Reverse to do Row-Column-PCR with index 5 for Illumina Sequencing (DB-BC_C_5)	GGATGGGATTCTTTAGGTCCTGTTACGCTAACTTGACTGAGCGACTGAGG
186	Reverse to do Row-Column-PCR with index 6 for Illumina Sequencing (DB-BC_C_6)	GGATGGGATTCTTTAGGTCCTGACTCTCCGTCTTGACTGAGCGACTGAGG
187	Reverse to do Row-Column-PCR with index 7 for Illumina Sequencing (DB-BC_C_7)	GGATGGGATTCTTTAGGTCCTGGTCGATGCACTTGACTGAGCGACTGAGG
188	Reverse to do Row-Column-PCR with index 8 for Illumina Sequencing (DB-BC_C_8)	GGATGGGATTCTTTAGGTCCTGACGGGAATTCTTGACTGAGCGACTGAGG
189	Reverse to do Row-Column-PCR with index 9 for Illumina Sequencing (DB-BC_C_9)	GGATGGGATTCTTTAGGTCCTGCGCGCCCAGCTTGACTGAGCGACTGAGG
190	Reverse to do Row-Column-PCR with index 10 for Illumina Sequencing (DB-BC_C_10)	GGATGGGATTCTTTAGGTCCTGACTAGTTTGCTTGACTGAGCGACTGAGG
191	Reverse to do Row-Column-PCR with index 12 for Illumina Sequencing (DB-BC_C_12)	GGATGGGATTCTTTAGGTCCTGAGGTTGGGTCTTGACTGAGCGACTGAGG
192	Reverse to do Row-Column-PCR with index 13 for Illumina Sequencing (DB-BC_C_13)	GGATGGGATTCTTTAGGTCCTGGTGAACCGACTTGACTGAGCGACTGAGG
193	Reverse to do Row-Column-PCR with index 14 for Illumina Sequencing (DB-BC_C_14)	GGATGGGATTCTTTAGGTCCTGGCACAAAACCTTGACTGAGCGACTGAGG
194	Reverse to do Row-Column-PCR with index 15 for Illumina Sequencing (DB-BC_C_15)	GGATGGGATTCTTTAGGTCCTGCTGTCTTCGCTTGACTGAGCGACTGAGG
195	Reverse to do Row-Column-PCR with index 16 for Illumina Sequencing (DB-BC_C_16)	GGATGGGATTCTTTAGGTCCTGGACGCGACTCTTGACTGAGCGACTGAGG
196	Reverse to do Row-Column-PCR with index 17 for Illumina Sequencing (DB-BC_C_17)	GGATGGGATTCTTTAGGTCCTGCAGCCCATACTTGACTGAGCGACTGAGG
197	Reverse to do Row-Column-PCR with index 18 for Illumina Sequencing (DB-BC_C_18)	GGATGGGATTCTTTAGGTCCTGAGATATCTGCTTGACTGAGCGACTGAGG
198	P01_PE1.0 plate primer FORWARD with index 9 (CGCGCCCAG) with 6N, use to add illumina P5 and barcode for HTS sequencing	AATGATACGGCGACCACCGAGATCTACACTCTTTCCCTACACGACGCTCTTCCGATCTNNNNNNCGCGCCCAGTAACTTACGGAGTCGCTCTACG
199	P01_PE1.0 plate primer FORWARD with index 20 (TATCGTGCC) with 6N, use to add illumina P5 and barcode for HTS sequencing	AATGATACGGCGACCACCGAGATCTACACTCTTTCCCTACACGACGCTCTTCCGATCTNNNNNNTATCGTGCCTAACTTACGGAGTCGCTCTACG
200	P01_PE1.0 plate primer FORWARD with index 13 (GTGAACCGA) with 7N, use to add illumina P5 and barcode for HTS sequencing	AATGATACGGCGACCACCGAGATCTACACTCTTTCCCTACACGACGCTCTTCCGATCTNNNNNNNGTGAACCGATAACTTACGGAGTCGCTCTACG
201	P01_PE1.0 plate primer FORWARD with index 14 (GCACAAAAC) with 8N, use to add illumina P5 and barcode for HTS sequencing	AATGATACGGCGACCACCGAGATCTACACTCTTTCCCTACACGACGCTCTTCCGATCTNNNNNNNNGCACAAAACTAACTTACGGAGTCGCTCTACG
202	P01_PE1.0 plate primer FORWARD with index 11 (AGTATTACA) with 5N, use to add illumina P5 and barcode for HTS sequencing	AATGATACGGCGACCACCGAGATCTACACTCTTTCCCTACACGACGCTCTTCCGATCTNNNNNAGTATTACATAACTTACGGAGTCGCTCTACG
203	P02_PE2.0 plate primer REVERSE with index 1 (CAAGTGTTC) with 7N, use to add illumina P7 and barcode for HTS sequencing	CAAGCAGAAGACGGCATACGAGATCGGTCTCGGCATTCCTGCTGAACCGCTCTTCCGATCTNNNNNNNCAAGTGTTCGGATGGGATTCTTTAGGTCCTG
204	P02_PE2.0 plate primer REVERSE with index 13 (GTGAACCGA) with 7N, use to add illumina P7 and barcode for HTS sequencing	CAAGCAGAAGACGGCATACGAGATCGGTCTCGGCATTCCTGCTGAACCGCTCTTCCGATCTNNNNNNNGTGAACCGAGGATGGGATTCTTTAGGTCCTG
205	P02_PE2.0 plate primer REVERSE with index 11 (AGTATTACA) with 7N, use to add illumina P7 and barcode for HTS sequencing	CAAGCAGAAGACGGCATACGAGATCGGTCTCGGCATTCCTGCTGAACCGCTCTTCCGATCTNNNNNNNAGTATTACAGGATGGGATTCTTTAGGTCCTG
206	P02_PE2.0 plate primer REVERSE with index 14 (GCACAAAAC) with 6N, use to add illumina P7 and barcode for HTS sequencing	CAAGCAGAAGACGGCATACGAGATCGGTCTCGGCATTCCTGCTGAACCGCTCTTCCGATCTNNNNNNGCACAAAACGGATGGGATTCTTTAGGTCCTG
207	P02_PE2.0 plate primer REVERSE with index 1 (CAAGTGTTC) with 5N, use to add illumina P7 and barcode for HTS sequencing	CAAGCAGAAGACGGCATACGAGATCGGTCTCGGCATTCCTGCTGAACCGCTCTTCCGATCTNNNNNCAAGTGTTCGGATGGGATTCTTTAGGTCCTG
208	P02_PE2.0 plate primer REVERSE with index 9 (CGCGCCCAG) with 5N, use to add illumina P7 and barcode for HTS sequencing	CAAGCAGAAGACGGCATACGAGATCGGTCTCGGCATTCCTGCTGAACCGCTCTTCCGATCTNNNNNCGCGCCCAGGGATGGGATTCTTTAGGTCCTG
209	P02_PE2.0 plate primer REVERSE with index 13 (GTGAACCGA) with 5N, use to add illumina P7 and barcode for HTS sequencing	CAAGCAGAAGACGGCATACGAGATCGGTCTCGGCATTCCTGCTGAACCGCTCTTCCGATCTNNNNNGTGAACCGAGGATGGGATTCTTTAGGTCCTG
210	P02_PE2.0 plate primer REVERSE with index 11 (AGTATTACA) with 8N, use to add illumina P7 and barcode for HTS sequencing	CAAGCAGAAGACGGCATACGAGATCGGTCTCGGCATTCCTGCTGAACCGCTCTTCCGATCTNNNNNNNNAGTATTACAGGATGGGATTCTTTAGGTCCTG

### Sheet: Chimera primers
number	description	primer
211	Primer to add Illumina PBS for sequencing of Myo5 SH3 (3 Ns) forward	TCGTCGGCAGCGTCAGATGTGTATAAGAGACAGNNNTCTTCAAAGCCAAAAGAA
212	Primer to add Illumina PBS for sequencing of Myo5 SH3 (4 Ns) forward	TCGTCGGCAGCGTCAGATGTGTATAAGAGACAGNNNNTCTTCAAAGCCAAAAGAA
213	Primer to add Illumina PBS for sequencing of Myo3 SH3 (3 Ns) forward	TCGTCGGCAGCGTCAGATGTGTATAAGAGACAGNNNATGGGCCAACCAAAGGAT
214	Primer to add Illumina PBS for sequencing of Myo3 SH3 (4 Ns) forward	TCGTCGGCAGCGTCAGATGTGTATAAGAGACAGNNNNATGGGCCAACCAAAGGAT
215	Primer to add Illumina PBS for sequencing of Myo5 SH3 (3 Ns) reverse	GTCTCGTGGGCTCGGAGATGTGTATAAGAGACAGNNNAGGGATATTATTATTTCC
216	Primer to add Illumina PBS for sequencing of Myo5 SH3 (4 Ns) reverse	GTCTCGTGGGCTCGGAGATGTGTATAAGAGACAGNNNNAGGGATATTATTATTTCC
217	Primer to add Illumina PBS for sequencing of Myo3 SH3 (3 Ns) reverse	GTCTCGTGGGCTCGGAGATGTGTATAAGAGACAGNNNCACCGTATTTCTTGTGTC
218	Primer to add Illumina PBS for sequencing of Myo3 SH3 (4 Ns) reverse	GTCTCGTGGGCTCGGAGATGTGTATAAGAGACAGNNNNCACCGTATTTCTTGTGTC
219	Nextera_index_D502: for amplification of Nextera-type tagmented NGS library with insertion of the ATAGAGGC sequence as i5 custom index	AATGATACGGCGACCACCGAGATCTACACATAGAGGCTCGTCGGCAGCGTC
220	Nextera_index_D507: for amplification of Nextera-type tagmented NGS library with insertion of the CAGGACGT sequence as i5 custom index	AATGATACGGCGACCACCGAGATCTACACCAGGACGTTCGTCGGCAGCGTC
221	Nextera_index_D508: for amplification of Nextera-type tagmented NGS library with insertion of the GTACTGAC sequence as i5 custom index	AATGATACGGCGACCACCGAGATCTACACGTACTGACTCGTCGGCAGCGTC
222	Nextera_index_D701: for amplification of Nextera-type tagmented NGS library with insertion of the CGAGTAAT sequence as i7 custom index	CAAGCAGAAGACGGCATACGAGATCGAGTAATGTCTCGTGGGCTCGG
223	Nextera_index_D702: for amplification of Nextera-type tagmented NGS library with insertion of the TCTCCGGA sequence as i7 custom index	CAAGCAGAAGACGGCATACGAGATTCTCCGGAGTCTCGTGGGCTCGG
224	Nextera_index_D703: for amplification of Nextera-type tagmented NGS library with insertion of the AATGAGCG sequence as i7 custom index	CAAGCAGAAGACGGCATACGAGATAATGAGCGGTCTCGTGGGCTCGG
225	Nextera_index_D704: for amplification of Nextera-type tagmented NGS library with insertion of the GGAATCTC sequence as i7 custom index	CAAGCAGAAGACGGCATACGAGATGGAATCTCGTCTCGTGGGCTCGG
226	Nextera_index_D705: for amplification of Nextera-type tagmented NGS library with insertion of the TTCTGAAT sequence as i7 custom index	CAAGCAGAAGACGGCATACGAGATTTCTGAATGTCTCGTGGGCTCGG
227	Nextera_index_D706: for amplification of Nextera-type tagmented NGS library with insertion of the ACGAATTC sequence as i7 custom index	CAAGCAGAAGACGGCATACGAGATACGAATTCGTCTCGTGGGCTCGG
228	Nextera_index_D707: for amplification of Nextera-type tagmented NGS library with insertion of the AGCTTCAG sequence as i7 custom index	CAAGCAGAAGACGGCATACGAGATAGCTTCAGGTCTCGTGGGCTCGG
229	Nextera_index_D708: for amplification of Nextera-type tagmented NGS library with insertion of the GCGCATTA sequence as i7 custom index	CAAGCAGAAGACGGCATACGAGATGCGCATTAGTCTCGTGGGCTCGG
230	Nextera_index_D709: for amplification of Nextera-type tagmented NGS library with insertion of the CATAGCCG sequence as i7 custom index	CAAGCAGAAGACGGCATACGAGATCATAGCCGGTCTCGTGGGCTCGG
231	Nextera_index_D710: for amplification of Nextera-type tagmented NGS library with insertion of the TTCGCGGA sequence as i7 custom index	CAAGCAGAAGACGGCATACGAGATTTCGCGGAGTCTCGTGGGCTCGG
232	Nextera_index_D711: for amplification of Nextera-type tagmented NGS library with insertion of the GCGCGAGA sequence as i7 custom index	CAAGCAGAAGACGGCATACGAGATGCGCGAGAGTCTCGTGGGCTCGG
233	Nextera_index_D712: for amplification of Nextera-type tagmented NGS library with insertion of the CTATCGCT sequence as i7 custom index	CAAGCAGAAGACGGCATACGAGATCTATCGCTGTCTCGTGGGCTCGG

### Sheet: Validation primers
number	description	primer
234	Forward primer for mutation L20A in MYO5 (YMR109W)	GATCACCATCTGAGTTACCTGCAAAGAAAGGAGACGTAATTTA
235	Reverse primer for mutation L20A in MYO5 (YMR109W)	TAAATTACGTCTCCTTTCTTTGCAGGTAACTCAGATGGTGATC
236	Forward primer for mutation L20A in MYO3 (YKL129C)	GATCATCTTCGGAGTTGCCAGCAAAAAAGGGCGATATTGTATT
237	Reverse primer for mutation L20A in MYO3 (YKL129C)	AATACAATATCGCCCTTTTTTGCTGGCAACTCCGAAGATGATC
238	Forward primer for mutation D8L in MYO5 (YMR109W)	CCATGTTTGAAGCGGCTTACCTATTTCCTGGTTCAGGATCACC
239	Reverse primer for mutation D8L in MYO5 (YMR109W)	GGTGATCCTGAACCAGGAAATAGGTAAGCCGCTTCAAACATGG
240	Forward primer for mutation D8L in MYO3 (YKL129C)	CGAAATTCGAAGCTGCATACCTATTTCCAGGTTCCGGATCATC
241	Reverse primer for mutation D8L in MYO3 (YKL129C)	GATGATCCGGAACCTGGAAATAGGTATGCAGCTTCGAATTTCG
242	Forward primer for mutation P15H in MYO5 (YMR109W)	ATTTTCCTGGTTCAGGATCACATTCTGAGTTACCTTTAAAGAA
243	Reverse primer for mutation P15H in MYO5 (YMR109W)	TTCTTTAAAGGTAACTCAGAATGTGATCCTGAACCAGGAAAAT
244	Forward primer for mutation S15H in MYO3 (YKL129C)	ACTTTCCAGGTTCCGGATCACATTCGGAGTTGCCATTAAAAAA
245	Reverse primer for mutation S15H in MYO3 (YKL129C)	TTTTTTAATGGCAACTCCGAATGTGATCCGGAACCTGGAAAGT
246	Forward primer for mutation S45R in MYO5 (YMR109W)	TCGGGAAACTTCTGGATGGCAGAAAGGAAGGTTGGGTGCCAAC
247	Reverse primer for mutation S45R in MYO5 (YMR109W)	GTTGGCACCCAACCTTCCTTTCTGCCATCCAGAAGTTTCCCGA
248	Forward primer for mutation S45R in MYO3 (YKL129C)	TAGCAAAGCTTCTCGATGGAAGAAAAGAAGGTTGGGTTCCTAC
249	Reverse primer for mutation S45R in MYO3 (YKL129C)	GTAGGAACCCAACCTTCTTTTCTTCCATCGAGAAGCTTTGCTA
250	Forward primer for mutation G44M in MYO5 (YMR109W)	CTCTCGGGAAACTTCTGGATATGTCTAAGGAAGGTTGGGTGCC
251	Reverse primer for mutation G44M in MYO5 (YMR109W)	GGCACCCAACCTTCCTTAGACATATCCAGAAGTTTCCCGAGAG
252	Forward primer for mutation G44M in MYO3 (YKL129C)	CTTTAGCAAAGCTTCTCGATATGAGCAAAGAAGGTTGGGTTCC
253	Reverse primer for mutation G44M in MYO3 (YKL129C)	GGAACCCAACCTTCTTTGCTCATATCGAGAAGCTTTGCTAAAG
254	Forward primer for mutation K46N in MYO5 (YMR109W)	GGAAACTTCTGGATGGCTCTAACGAAGGTTGGGTGCCAACAGC
255	Reverse primer for mutation K46N in MYO5 (YMR109W)	GCTGTTGGCACCCAACCTTCGTTAGAGCCATCCAGAAGTTTCC
256	Forward primer for mutation K46N in MYO3 (YKL129C)	CAAAGCTTCTCGATGGAAGCAACGAAGGTTGGGTTCCTACTGC
257	Reverse primer for mutation K46N in MYO3 (YKL129C)	GCAGTAGGAACCCAACCTTCGTTGCTTCCATCGAGAAGCTTTG
258	Forward primer for mutation S12C in MYO5 (YMR109W)	CGGCTTACGATTTTCCTGGTTGTGGATCACCATCTGAGTTACC
259	Reverse primer for mutation S12C in MYO5 (YMR109W)	GGTAACTCAGATGGTGATCCACAACCAGGAAAATCGTAAGCCG
260	Forward primer for mutation S12C in MYO3 (YKL129C)	CTGCATACGACTTTCCAGGTTGTGGATCATCTTCGGAGTTGCC
261	Reverse primer for mutation S12C in MYO3 (YKL129C)	GGCAACTCCGAAGATGATCCACAACCTGGAAAGTCGTATGCAG
262	Forward primer for mutation W36I in MYO5 (YMR109W)	CAAGAGAAGAACCAAGCGGTATCTCTCTCGGGAAACTTCTGGA
263	Reverse primer for mutation W36I in MYO5 (YMR109W)	TCCAGAAGTTTCCCGAGAGAGATACCGCTTGGTTCTTCTCTTG
264	Forward primer for mutation W36I in MYO3 (YKL129C)	GCAGAGATGAACCTAGTGGTATCTCTTTAGCAAAGCTTCTCGA
265	Reverse primer for mutation W36I in MYO3 (YKL129C)	TCGAGAAGCTTTGCTAAAGAGATACCACTAGGTTCATCTCTGC
266	Forward primer for mutation S16Y in MYO5 (YMR109W)	TTCCTGGTTCAGGATCACCATATGAGTTACCTTTAAAGAAAGG
267	Reverse primer for mutation S16Y in MYO5 (YMR109W)	CCTTTCTTTAAAGGTAACTCATATGGTGATCCTGAACCAGGAA
268	Forward primer for mutation S16Y in MYO3 (YKL129C)	TTCCAGGTTCCGGATCATCTTATGAGTTGCCATTAAAAAAGGG
269	Reverse primer for mutation S16Y in MYO3 (YKL129C)	CCCTTTTTTAATGGCAACTCATAAGATGATCCGGAACCTGGAA
270	Forward primer for mutation I26L in MYO5 (YMR109W)	CTTTAAAGAAAGGAGACGTACTCTACATTACAAGAGAAGAACC
271	Reverse primer for mutation I26L in MYO5 (YMR109W)	GGTTCTTCTCTTGTAATGTAGAGTACGTCTCCTTTCTTTAAAG
272	Forward primer for mutation V26L in MYO3 (YKL129C)	CATTAAAAAAGGGCGATATTCTCTTTATAAGCAGAGATGAACC
273	Reverse primer for mutation V26L in MYO3 (YKL129C)	GGTTCATCTCTGCTTATAAAGAGAATATCGCCCTTTTTTAATG
274	Forward primer for mutation K22V in MYO5 (YMR109W)	CATCTGAGTTACCTTTAAAGGTTGGAGACGTAATTTACATTAC
275	Reverse primer for mutation K22V in MYO5 (YMR109W)	GTAATGTAAATTACGTCTCCAACCTTTAAAGGTAACTCAGATG
276	Forward primer for mutation K22V in MYO3 (YKL129C)	CTTCGGAGTTGCCATTAAAAGTTGGCGATATTGTATTTATAAG
277	Reverse primer for mutation K22V in MYO3 (YKL129C)	CTTATAAATACAATATCGCCAACTTTTAATGGCAACTCCGAAG
278	Forward primer for mutation P10I in MYO5 (YMR109W)	TTGAAGCGGCTTACGATTTTATTGGTTCAGGATCACCATCTGA
279	Reverse primer for mutation P10I in MYO5 (YMR109W)	TCAGATGGTGATCCTGAACCAATAAAATCGTAAGCCGCTTCAA
280	Forward primer for mutation P10I in MYO3 (YKL129C)	TCGAAGCTGCATACGACTTTATTGGTTCCGGATCATCTTCGGA
281	Reverse primer for mutation P10I in MYO3 (YKL129C)	TCCGAAGATGATCCGGAACCAATAAAGTCGTATGCAGCTTCGA
282	Forward primer for mutation M55G in MYO5 (YMR109W)	GTTGGGTGCCAACAGCTTACGGCAAACCACATTCCGGAAATAA
283	Reverse primer for mutation M55G in MYO5 (YMR109W)	TTATTTCCGGAATGTGGTTTGCCGTAAGCTGTTGGCACCCAAC
284	Forward primer for mutation M55G in MYO3 (YKL129C)	GTTGGGTTCCTACTGCTTATGGCACTCCTTATAAAGACACAAG
285	Reverse primer for mutation M55G in MYO3 (YKL129C)	CTTGTGTCTTTATAAGGAGTGCCATAAGCAGTAGGAACCCAAC
286	Forward primer for mutation M55G in MYO53	GTTGGGTTCCTACTGCTTATGGCACTCCTTATAAAGGAAATAA
287	Reverse primer for mutation M55G in MYO53	TTATTTCCTTTATAAGGAGTGCCATAAGCAGTAGGAACCCAAC
288	Forward primer for mutation M55G in MYO35	GTTGGGTGCCAACAGCTTACGGCAAACCACATTCCGACACAAG
289	Reverse primer for mutation M55G in MYO35	CTTGTGTCGGAATGTGGTTTGCCGTAAGCTGTTGGCACCCAAC
290	Forward primer for mutation E4D in MYO5 (YMR109W)	AGCCAAAAGAACCCATGTTTGATGCGGCTTACGATTTTCCTGG
291	Reverse primer for mutation E4D in MYO5 (YMR109W)	CCAGGAAAATCGTAAGCCGCATCAAACATGGGTTCTTTTGGCT
292	Forward primer for mutation E4D in MYO3 (YKL129C)	AACCAAAGGATCCGAAATTCGATGCTGCATACGACTTTCCAGG
293	Reverse primer for mutation E4D in MYO3 (YKL129C)	CCTGGAAAGTCGTATGCAGCATCGAATTTCGGATCCTTTGGTT
294	Forward primer for mutation E4D in MYO53	AGCCAAAAGAACCGAAATTCGATGCTGCATACGACTTTCCAGG
295	Reverse primer for mutation E4D in MYO53	CCTGGAAAGTCGTATGCAGCATCGAATTTCGGTTCTTTTGGCT
296	Forward primer for mutation E4D in MYO35	AACCAAAGGATCCCATGTTTGATGCGGCTTACGATTTTCCTGG
297	Reverse primer for mutation E4D in MYO35	CCAGGAAAATCGTAAGCCGCATCAAACATGGGATCCTTTGGTT
298	Forward primer for mutation G13Q in MYO5 (YMR109W)	CTTACGATTTTCCTGGTTCACAATCACCATCTGAGTTACCTTT
299	Reverse primer for mutation G13Q in MYO5 (YMR109W)	AAAGGTAACTCAGATGGTGATTGTGAACCAGGAAAATCGTAAG
300	Forward primer for mutation G13Q in MYO3 (YKL129C)	CATACGACTTTCCAGGTTCCCAATCATCTTCGGAGTTGCCATT
301	Reverse primer for mutation G13Q in MYO3 (YKL129C)	AATGGCAACTCCGAAGATGATTGGGAACCTGGAAAGTCGTATG
302	RC pair forward primer for MYO5 (YMR109W)	AGCCTGCCCCTCCACCACCA
303	RC pair reverse primer for MYO5 (YMR109W)	CAATCATCTTCCTCTTCATC
304	RC pair forward primer for MYO3 (YKL129C)	TGCTGCAAAAGTAAGCTCGA
305	RC pair reverse primer for MYO3 (YKL129C)	TCAGCACTTTCCGCCCGCAT
306	Sequencing pair forward primer for MYO5 (YMR109W)	TCGCAAGCAACGAGGAGGCC
307	Sequencing pair forward primer for MYO3 (YKL129C)	TTGGCAGCTACCGCTGCACA
308	Sequencing pair reverse primer for MYO3/MYO5 using the tagged DHFR	TTCTTGCCAATCCCCATATT

### Sheet: other primers
number	description	primer
309	Primer for confirmation with ADHterm_R of DHFR fusion with gene OSH2/YDL019C in S.cerevisiae	TAAATATTGGAGATATACGGGCAAA
310	Primer for confirmation with ADHterm_R of DHFR fusion with gene SRV2/YNL138W in S.cerevisiae	CGGCGAGGACGATGATTACG
311	Primer for confirmation with ADHterm_R of DHFR fusion with gene LSB3/YFR024C-A in S.cerevisiae	ACCATTCAGAAAGGGTGACG
312	Primer for confirmation with ADHterm_R of DHFR fusion with gene ARC18/YLR370C in S.cerevisiae	CCAGGTACACCGGGTTTCCC
313	Primer for confirmation with ADHterm_R of DHFR fusion with gene BBC1/YJL020C in S.cerevisiae	GGTTTAATGCGAAAGTTGTAGAGAA
314	Primer for confirmation with ADHterm_R of DHFR fusion with gene BZZ1/YHR114W in S.cerevisiae	GGGTTCTGGATGGACTAAGATAAAT
315	Primer for confirmation with ADHterm_R of DHFR fusion with gene PAN1/YIR006C in S.cerevisiae	AGTTGGTACAGATGAAGAGG
316	Primer for confirmation with ADHterm_R of DHFR fusion with gene AIM21/YIR003W in S.cerevisiae	GATGGAGGACCAAATGGAGG
317	Reverse Primer for ADH terminator (ADHterm_R)	CCATCTTTTCGTAAATTTCTG
318	forward primer for inserting eGFP in place of MYO3/YKL129C coding sequence	ttgaatcaaaaaaagtaaagagaaatacttataaccgtcaATGGTTTCCAAGGGTGAAGAACT
319	reverse primer for inserting eGFP in place of MYO3/YKL129C coding sequence	ccattctataagagactaaacatctatatattcatgttaaTTACTTGTACAATTCGTCCA
320	forward primer for inserting eGFP in place of MYO5/YMR109W coding sequence	taagaacagtggccaatacgaatttaaccgctttatagaaATGGTTTCCAAGGGTGAAGAACT
321	reverse primer for inserting eGFP in place of MYO5/YMR109W coding sequence	tttgctcgtatagagtatatactcgctaaatacattttgaTTACTTGTACAATTCGTCCA
322	oligo_A for confirming eGFP insertion in place of MYO3/YKL129C coding sequence	AATAGAGTGGATGGAATAAAACCCT
323	oligo_D for confirming eGFP insertion in place of MYO3/YKL129C coding sequence	AACTAATTCACAAGTTCCAGGAGTG
324	oligo_A for confirming eGFP insertion in place of MYO5/YMR109W coding sequence	AAACTAATGACGGCTAAAATTAAGTCA
325	oligo_D for confirming eGFP insertion in place of MYO5/YMR109W coding sequence	TTACCCTTTTTATGAGATACCCTCC
326	Oligo_B for confirming HPH cassette insertion	gacagacgtcgcggtgagttcagg
327	Oligo Forward for the deletion of MYO3/YKL129C	atttgaatcaaaaaaagtaaagagaaatacttataaccgtcaatgCAGCTGAAGCTTCGTACGC
328	Oligo Reverse for the deletion of MYO3/YKL129C	aaccattctataagagactaaacatctatatattcatgttaattaGCATAGGCCACTAGTGGATC
329	Oligo Forward for the deletion of MYO5/YMR109W	cataagaacagtggccaatacgaatttaaccgctttatagaaatgCAGCTGAAGCTTCGTACGC
330	Oligo Reverse for the deletion of MYO5/YMR109W	tatttgctcgtatagagtatatactcgctaaatacattttgattaGCATAGGCCACTAGTGGATC
331	Oligo_B for confirming URA3 cassette insertion	CAGACCGATCTTCTACCC
332	Oligo_C for confirming URA3 cassette insertion	TTGGCTAATCATGACCCC
