## Supplemental Table 4 for "Cryptic genetic variation shapes the fate of gene duplicates in a protein interaction network"

### Sheet: Sheet1
locus	domain	phenotype	type	position_1	AA_1	position_2	AA_2	F1	F2	F3	F	SE_F
MYO3	Myo3	BBC1	single_chimera	39	G	0	X	-0.31008	-0.217451	-0.384615	-0.304049	0.0483504
MYO3	Myo3	BBC1	single_chimera	29	T	0	X	-0.228268	-0.243504	-0.308691	-0.260155	0.0246636				locus	genetic locus at which the mutation was inserted
MYO3	Myo3	BBC1	single_chimera	59	S	0	X	0.117929	0.234909	0.223259	0.192032	0.037204				domain	SH3 domain at which the mutation was inserted
MYO3	Myo3	BBC1	single_chimera	58	H	0	X	0.0901805	0.0857398	0.0716502	0.0825235	0.00558574				phenotype	binding phenotype assayed
MYO3	Myo3	BBC1	single_chimera	56	K	0	X	0.100959	0.175315	0.0361503	0.104141	0.0402048				position_1	first position in SH3 domain where mutation is introduced
MYO3	Myo3	BBC1	single_chimera	31	E	0	X	0.061336	0.190796	0.00697448	0.0863689	0.0545209				AA_1	mutated amino acid at the first position where mutation is inserted
MYO3	Myo3	BBC1	single_chimera	2	M	0	X	0.35317	0.404067	0.266997	0.341411	0.0400032				position_1	second position in SH3 domain where mutation is introduced, 0 means only one mutation was inserted
MYO3	Myo3	BBC1	single_chimera	27	Y	0	X	0.168962	0.262908	0.130656	0.187509	0.0392879				AA_2	mutated amino acid at the second position where mutation is inserted
MYO3	Myo3	BBC1	single_chimera	26	I	0	X	-1.5763	-1.5656	-1.57165	-1.57118	0.00309851				F1	median of the functional score for all synonymous codons for a given mutant for the first biological replicate
MYO3	Myo3	BBC1	single_chimera	25	V	0	X	0.265783	0.293069	0.220387	0.259746	0.0211974				F2	median of the functional score for all synonymous codons for a given mutant for the second biological replicate
MYO3	Myo3	BBC1	single_chimera	15	P	0	X	0.110461	0.292516	0.11623	0.173069	0.0597465				F3	median of the functional score for all synonymous codons for a given mutant for the third biological replicate
MYO3	Myo3	BBC1	double_chimera	27	Y	29	T	-0.216481	-0.212045	-0.253764	-0.22743	0.0132292				F	mean of the functional score obtained from the three biological replicates
MYO3	Myo3	BBC1	double_chimera	27	Y	58	H	0.0576058	0	0.144817	0.0674743	0.0420953				SE_F	standard error of the functional score
MYO3	Myo3	BBC1	double_chimera	27	Y	56	K	0.0248887	0.00564701	0.111064	0.0471999	0.0324116
MYO3	Myo3	BBC1	double_chimera	27	Y	39	G	0.0103314	0.0783992	0.0212994	0.0366766	0.0211002
MYO3	Myo3	BBC1	double_chimera	27	Y	31	E	0.178679	0.0502745	0.177376	0.135443	0.042586
MYO3	Myo3	BBC1	double_chimera	25	V	29	T	-0.230735	-0.178615	-0.202317	-0.203889	0.0150663
MYO3	Myo3	BBC1	double_chimera	26	I	31	E	-1.64493	-1.8816	-2.05774	-1.86142	0.119596
MYO3	Myo3	BBC1	double_chimera	26	I	59	S	-1.59626	-1.42996	-1.44342	-1.48988	0.0533306
MYO3	Myo3	BBC1	double_chimera	26	I	58	H	-2.98131	-2.78773	-2.92738	-2.89881	0.0576786
MYO3	Myo3	BBC1	double_chimera	26	I	56	K	-1.20717	-1.18911	-1.1666	-1.18763	0.0117354
MYO3	Myo3	BBC1	double_chimera	26	I	39	G	-0.293795	-0.277084	-0.287742	-0.286207	0.00488478
MYO3	Myo3	BBC1	double_chimera	29	T	31	E	-0.481762	-0.541808	-0.455582	-0.493051	0.0255234
MYO3	Myo3	BBC1	double_chimera	27	Y	59	S	0.0816143	0.185491	0.138842	0.135316	0.0300383
MYO3	Myo3	BBC1	double_chimera	31	E	56	K	-0.210404	-0.213427	-0.0783176	-0.167383	0.0445413
MYO3	Myo3	BBC1	double_chimera	29	T	39	G	-0.546629	-0.476056	-0.629228	-0.550637	0.0442623
MYO3	Myo3	BBC1	double_chimera	29	T	56	K	-0.347088	-0.220762	-0.501647	-0.356499	0.0812209
MYO3	Myo3	BBC1	double_chimera	29	T	58	H	-0.328316	-0.178863	-0.347494	-0.284891	0.0533023
MYO3	Myo3	BBC1	double_chimera	29	T	59	S	-0.290253	-0.182322	-0.272114	-0.24823	0.0333673
MYO3	Myo3	BBC1	double_chimera	31	E	39	G	-0.324956	-0.196654	-0.311942	-0.277851	0.0407719
MYO3	Myo3	BBC1	double_chimera	26	I	27	Y	-1.05279	-1.03788	-1.22172	-1.10413	0.0589535
MYO3	Myo3	BBC1	double_chimera	31	E	58	H	-0.150513	-0.178863	-0.201757	-0.177045	0.0148207
MYO3	Myo3	BBC1	double_chimera	31	E	59	S	-0.0973102	-0.0620904	-0.0663474	-0.0752494	0.0110987
MYO3	Myo3	BBC1	double_chimera	39	G	56	K	-0.10698	0.0804511	-0.226359	-0.084296	0.0892918
MYO3	Myo3	BBC1	double_chimera	39	G	58	H	-0.704082	-0.525831	-0.445631	-0.558515	0.0763771
MYO3	Myo3	BBC1	double_chimera	39	G	59	S	-0.290902	-0.442714	-0.429446	-0.387687	0.0485441
MYO3	Myo3	BBC1	double_chimera	56	K	58	H	-0.0656707	-0.24774	-0.150461	-0.154624	0.0526002
MYO3	Myo3	BBC1	double_chimera	56	K	59	S	0.112011	0.0444777	0.0792043	0.0785642	0.0194977
MYO3	Myo3	BBC1	double_chimera	26	I	29	T	-1.67758	-1.83873	-1.95205	-1.82279	0.0796315
MYO3	Myo3	BBC1	double_chimera	58	H	59	S	-0.0945834	0.075182	0.0609167	0.0138384	0.0543671
MYO3	Myo3	BBC1	double_chimera	25	V	59	S	0.251201	0.247108	0.298341	0.26555	0.0164381
MYO3	Myo3	BBC1	double_chimera	15	P	26	I	-1.38486	-1.37532	-1.32668	-1.36229	0.0180152
MYO3	Myo3	BBC1	double_chimera	2	M	15	P	0.445602	0.38523	0.467772	0.432868	0.0246639
MYO3	Myo3	BBC1	double_chimera	2	M	25	V	0.380361	0.141829	0.28937	0.27052	0.0695003
MYO3	Myo3	BBC1	double_chimera	2	M	26	I	-0.807769	-0.937685	-0.790758	-0.845404	0.0464012
MYO3	Myo3	BBC1	double_chimera	2	M	27	Y	0.307816	0.312148	0.404231	0.341398	0.0314412
MYO3	Myo3	BBC1	double_chimera	2	M	29	T	-0.0548028	-0.0432304	-0.0356496	-0.0445609	0.00556894
MYO3	Myo3	BBC1	double_chimera	2	M	31	E	0.22662	0.392793	0.303584	0.307666	0.0480134
MYO3	Myo3	BBC1	double_chimera	2	M	39	G	0.171747	0.251851	0.0828304	0.168809	0.0488143
MYO3	Myo3	BBC1	double_chimera	2	M	56	K	0.304936	0.211624	0.411996	0.309518	0.0578879
MYO3	Myo3	BBC1	double_chimera	2	M	58	H	0.178355	0.0350244	0.0931219	0.102167	0.0416225
MYO3	Myo3	BBC1	double_chimera	2	M	59	S	0.331106	0.256501	0.365169	0.317592	0.0320893
MYO3	Myo3	BBC1	double_chimera	15	P	25	V	0.185908	0.272906	0.123257	0.194024	0.0433902
MYO3	Myo3	BBC1	double_chimera	15	P	27	Y	0.290957	0.463342	0.28906	0.347786	0.0577806
MYO3	Myo3	BBC1	double_chimera	25	V	58	H	0.148802	-0.00094477	0.0481863	0.0653479	0.0440716
MYO3	Myo3	BBC1	double_chimera	15	P	29	T	-0.153306	-0.0427101	-0.0970403	-0.0976854	0.0319278
MYO3	Myo3	BBC1	double_chimera	15	P	31	E	0.17412	0.159904	0.065392	0.133139	0.0341211
MYO3	Myo3	BBC1	double_chimera	15	P	39	G	-0.240852	-0.135556	-0.31546	-0.230623	0.0521849
MYO3	Myo3	BBC1	double_chimera	15	P	56	K	0.120125	0.00604622	0.022434	0.049535	0.0356105
MYO3	Myo3	BBC1	double_chimera	15	P	58	H	0	0.0854207	-0.10019	-0.00492304	0.0536377
MYO3	Myo3	BBC1	double_chimera	15	P	59	S	0.194544	0.160776	0.0723008	0.14254	0.0364475
MYO3	Myo3	BBC1	double_chimera	25	V	26	I	-1.04843	-1.02086	-1.13068	-1.06666	0.0329884
MYO3	Myo3	BBC1	double_chimera	25	V	27	Y	0.189279	0.152707	0.164414	0.1688	0.0107828
MYO3	Myo3	BBC1	double_chimera	25	V	31	E	0.0332657	-0.0010653	0	0.0107335	0.0112703
MYO3	Myo3	BBC1	double_chimera	25	V	39	G	-0.162186	-0.0403582	-0.158061	-0.120202	0.0399396
MYO3	Myo3	BBC1	double_chimera	25	V	56	K	0.108999	0.146322	0.238276	0.164532	0.0384137
MYO3	Myo3	BBC1	WT	0	X	0	X	0.0889224	0.218627	0.0863057	0.131285	0.0436776
MYO5	Myo5	BBC1	single_chimera	39	A	0	X	0.345641	0.260773	0.268185	0.291533	0.0271384
MYO5	Myo5	BBC1	single_chimera	29	S	0	X	0.530017	0.776863	0.576496	0.627792	0.0757336
MYO5	Myo5	BBC1	single_chimera	59	K	0	X	0.192869	0.32065	0.366591	0.29337	0.0519711
MYO5	Myo5	BBC1	single_chimera	58	Y	0	X	-0.306873	-0.0380274	-0.122424	-0.155775	0.0793804
MYO5	Myo5	BBC1	single_chimera	56	T	0	X	0.0927628	0.0957159	-0.0586223	0.0432855	0.050961
MYO5	Myo5	BBC1	single_chimera	31	D	0	X	0.132383	0.231657	0.0488453	0.137628	0.0528385
MYO5	Myo5	BBC1	single_chimera	2	K	0	X	0.111021	0.349318	0.310782	0.257041	0.0738523
MYO5	Myo5	BBC1	single_chimera	27	F	0	X	-0.538869	-0.544008	-0.521539	-0.534806	0.00679706
MYO5	Myo5	BBC1	single_chimera	26	V	0	X	0.344917	0.259559	0.270801	0.291759	0.0267763
MYO5	Myo5	BBC1	single_chimera	25	I	0	X	0.583059	0.621165	0.562125	0.588783	0.0172822
MYO5	Myo5	BBC1	single_chimera	15	S	0	X	0.721556	0.806805	0.447803	0.658721	0.108292
MYO5	Myo5	BBC1	double_chimera	27	F	29	S	0.164797	0.507137	0.130531	0.267488	0.120232
MYO5	Myo5	BBC1	double_chimera	27	F	58	Y	0.300079	0.357918	0.247691	0.301896	0.0318328
MYO5	Myo5	BBC1	double_chimera	27	F	56	T	-0.138309	-0.211554	-0.231279	-0.193714	0.0282815
MYO5	Myo5	BBC1	double_chimera	27	F	39	A	-1.50176	-1.2514	-1.23753	-1.33023	0.0858589
MYO5	Myo5	BBC1	double_chimera	27	F	31	D	0.18856	0.306103	0.00586204	0.166842	0.0873498
MYO5	Myo5	BBC1	double_chimera	25	I	29	S	0.0480827	0.348821	0	0.132301	0.109146
MYO5	Myo5	BBC1	double_chimera	26	V	31	D	-0.0744474	0.295039	0.149066	0.123219	0.107442
MYO5	Myo5	BBC1	double_chimera	26	V	59	K	-2.46521	-2.22193	-2.09391	-2.26035	0.108892
MYO5	Myo5	BBC1	double_chimera	26	V	58	Y	-0.17141	0.104252	-0.283064	-0.116741	0.115101
MYO5	Myo5	BBC1	double_chimera	26	V	56	T	-0.14266	-0.285341	-0.095767	-0.174589	0.0570065
MYO5	Myo5	BBC1	double_chimera	26	V	39	A	-0.421849	-0.402223	-0.414088	-0.41272	0.00570669
MYO5	Myo5	BBC1	double_chimera	29	S	31	D	1.3565	1.16726	1.05955	1.19444	0.086792
MYO5	Myo5	BBC1	double_chimera	27	F	59	K	0.170493	0.7453	0.479089	0.46496	0.166083
MYO5	Myo5	BBC1	double_chimera	31	D	56	T	0.25628	0.5271	0.0980763	0.293819	0.125263
MYO5	Myo5	BBC1	double_chimera	29	S	39	A	-0.642837	-0.590702	-0.866704	-0.700081	0.0846598
MYO5	Myo5	BBC1	double_chimera	29	S	56	T	0.710377	0.910224	0.508792	0.709798	0.115884
MYO5	Myo5	BBC1	double_chimera	29	S	58	Y	-0.427835	-0.296878	-0.254139	-0.326284	0.0522531
MYO5	Myo5	BBC1	double_chimera	29	S	59	K	-0.157385	-0.307058	-0.2325	-0.232314	0.0432072
MYO5	Myo5	BBC1	double_chimera	31	D	39	A	0.0837167	-0.109147	0.0826171	0.0190623	0.0641054
MYO5	Myo5	BBC1	double_chimera	26	V	27	F	-0.766654	-0.890068	-0.764541	-0.807088	0.0414945
MYO5	Myo5	BBC1	double_chimera	31	D	58	Y	0.714814	0.982216	0.465651	0.720894	0.149151
MYO5	Myo5	BBC1	double_chimera	31	D	59	K	0.684643	0.972655	0.634412	0.763903	0.105378
MYO5	Myo5	BBC1	double_chimera	39	A	56	T	-0.978327	-0.969194	-1.06172	-1.00308	0.0294369
MYO5	Myo5	BBC1	double_chimera	39	A	58	Y	-0.51819	-0.315866	-0.449359	-0.427805	0.0593919
MYO5	Myo5	BBC1	double_chimera	39	A	59	K	-0.648266	-0.455189	-0.942727	-0.68206	0.141751
MYO5	Myo5	BBC1	double_chimera	56	T	58	Y	0.244047	0.559645	0.0149475	0.27288	0.1579
MYO5	Myo5	BBC1	double_chimera	56	T	59	K	0.284387	0.146987	0.0647699	0.165381	0.0640618
MYO5	Myo5	BBC1	double_chimera	26	V	29	S	0.283762	0.32497	0.14188	0.250204	0.0554531
MYO5	Myo5	BBC1	double_chimera	58	Y	59	K	0.236698	0.353269	0.337733	0.309234	0.0365442
MYO5	Myo5	BBC1	double_chimera	25	I	59	K	0	-0.0523242	0.120581	0.0227523	0.0511935
MYO5	Myo5	BBC1	double_chimera	15	S	26	V	-0.0433143	0.0223299	-0.328427	-0.11647	0.107659
MYO5	Myo5	BBC1	double_chimera	2	K	15	S	-0.375224	-0.367875	-0.447196	-0.396765	0.0253047
MYO5	Myo5	BBC1	double_chimera	2	K	25	I	-0.390055	-0.230945	-0.487087	-0.369362	0.0746622
MYO5	Myo5	BBC1	double_chimera	2	K	26	V	-0.379193	0.212641	-0.51767	-0.228074	0.223954
MYO5	Myo5	BBC1	double_chimera	2	K	27	F	-0.205799	-0.102968	-0.234305	-0.181024	0.0398862
MYO5	Myo5	BBC1	double_chimera	2	K	29	S	0.302736	0.536452	0.391749	0.410312	0.0681032
MYO5	Myo5	BBC1	double_chimera	2	K	31	D	-0.243402	-0.0260645	-0.352843	-0.207436	0.0960315
MYO5	Myo5	BBC1	double_chimera	2	K	39	A	-1.18517	-1.14923	-0.989369	-1.10792	0.0601766
MYO5	Myo5	BBC1	double_chimera	2	K	56	T	-0.441052	-0.0546417	-0.390977	-0.295557	0.121322
MYO5	Myo5	BBC1	double_chimera	2	K	58	Y	0.631945	1.05271	0.744062	0.809573	0.125804
MYO5	Myo5	BBC1	double_chimera	2	K	59	K	0.0160893	0.171064	0.0341198	0.0737578	0.0489309
MYO5	Myo5	BBC1	double_chimera	15	S	25	I	-0.0902187	-0.0797557	-0.381869	-0.183948	0.0990066
MYO5	Myo5	BBC1	double_chimera	15	S	27	F	0.123904	-0.00304253	0.0402862	0.0537158	0.0372563
MYO5	Myo5	BBC1	double_chimera	25	I	58	Y	0.115184	-0.0694453	0.0641874	0.036642	0.0550486
MYO5	Myo5	BBC1	double_chimera	15	S	29	S	0.427498	0.554758	0.195658	0.392638	0.105119
MYO5	Myo5	BBC1	double_chimera	15	S	31	D	0.140961	0.247909	0.0815888	0.15682	0.0486628
MYO5	Myo5	BBC1	double_chimera	15	S	39	A	-1.29411	-0.996786	-1.07784	-1.12291	0.0887386
MYO5	Myo5	BBC1	double_chimera	15	S	56	T	-0.223858	-0.150977	-0.131486	-0.168774	0.0281109
MYO5	Myo5	BBC1	double_chimera	15	S	58	Y	0.397727	0.284008	0.339717	0.340484	0.0328299
MYO5	Myo5	BBC1	double_chimera	15	S	59	K	0.0516384	-0.524181	0.197478	-0.0916884	0.220307
MYO5	Myo5	BBC1	double_chimera	25	I	26	V	-0.363215	-0.288198	-0.38288	-0.344765	0.0288472
MYO5	Myo5	BBC1	double_chimera	25	I	27	F	-0.084662	-0.178202	-0.136135	-0.133	0.0270481
MYO5	Myo5	BBC1	double_chimera	25	I	31	D	-0.00508562	0	-0.0762516	-0.0271124	0.0246134
MYO5	Myo5	BBC1	double_chimera	25	I	39	A	-1.12437	-1.41544	-0.988418	-1.17608	0.125953
MYO5	Myo5	BBC1	double_chimera	25	I	56	T	-0.496753	-0.423563	-0.580414	-0.500243	0.0453126
MYO5	Myo5	BBC1	WT	0	X	0	X	-0.370144	-0.26083	-0.205638	-0.278871	0.0483378
MYO3	Myo3	OSH2	single_chimera	39	G	0	X	-1.02997	-1.00282	-1.00163	-1.01147	0.00925437
MYO3	Myo3	OSH2	single_chimera	29	T	0	X	-0.242206	-0.324165	-0.287226	-0.284532	0.0236976
MYO3	Myo3	OSH2	single_chimera	59	S	0	X	0.0128862	0.00642179	0.0526073	0.0239717	0.0144389
MYO3	Myo3	OSH2	single_chimera	58	H	0	X	-0.0118911	-0.0723819	0	-0.028091	0.0224099
MYO3	Myo3	OSH2	single_chimera	56	K	0	X	1.16383	1.14393	1.3603	1.22269	0.0690462
MYO3	Myo3	OSH2	single_chimera	31	E	0	X	-0.109278	-0.0513436	-0.158561	-0.106394	0.0309845
MYO3	Myo3	OSH2	single_chimera	2	M	0	X	0.30778	0.188706	0.33554	0.277342	0.0450369
MYO3	Myo3	OSH2	single_chimera	27	Y	0	X	0.26111	0.228301	0.26261	0.250674	0.0111946
MYO3	Myo3	OSH2	single_chimera	26	I	0	X	-2.79287	-2.7915	-3.04176	-2.87538	0.0831928
MYO3	Myo3	OSH2	single_chimera	25	V	0	X	0.312377	0.259799	0.351494	0.30789	0.0265648
MYO3	Myo3	OSH2	single_chimera	15	P	0	X	0.550883	0.536818	0.569157	0.552286	0.00936179
MYO3	Myo3	OSH2	double_chimera	27	Y	29	T	-0.173596	-0.0816525	-0.158463	-0.137904	0.0284628
MYO3	Myo3	OSH2	double_chimera	27	Y	58	H	0.0253812	0.0842804	0.131066	0.0802424	0.0305752
MYO3	Myo3	OSH2	double_chimera	27	Y	56	K	1.10398	1.19245	1.27436	1.19026	0.0491939
MYO3	Myo3	OSH2	double_chimera	27	Y	39	G	-0.750828	-0.611625	-0.647021	-0.669825	0.0417705
MYO3	Myo3	OSH2	double_chimera	27	Y	31	E	-0.0551404	0.0926872	-0.0669317	-0.00979496	0.051354
MYO3	Myo3	OSH2	double_chimera	25	V	29	T	-0.138273	-0.0897335	-0.232721	-0.153576	0.0419801
MYO3	Myo3	OSH2	double_chimera	26	I	31	E	-2.9566	-3.3412	-3.21462	-3.17081	0.113166
MYO3	Myo3	OSH2	double_chimera	26	I	59	S	-3.74574	-3.12871	-3.50243	-3.45896	0.179442
MYO3	Myo3	OSH2	double_chimera	26	I	58	H	-3.80386	-3.65458	-4.0863	-3.84825	0.126586
MYO3	Myo3	OSH2	double_chimera	26	I	56	K	-1.1211	-1.2283	-1.13905	-1.16282	0.033149
MYO3	Myo3	OSH2	double_chimera	26	I	39	G	-1.31363	-0.734302	-1.10572	-1.05122	0.169444
MYO3	Myo3	OSH2	double_chimera	29	T	31	E	-0.695813	-0.511035	-0.612461	-0.606436	0.053426
MYO3	Myo3	OSH2	double_chimera	27	Y	59	S	0	0	0.0422502	0.0140834	0.0140834
MYO3	Myo3	OSH2	double_chimera	31	E	56	K	0.805808	0.832155	0.856786	0.831583	0.0147188
MYO3	Myo3	OSH2	double_chimera	29	T	39	G	-1.278	-1.27817	-1.23367	-1.26328	0.0148058
MYO3	Myo3	OSH2	double_chimera	29	T	56	K	0.743282	0.713446	0.805472	0.754066	0.0271075
MYO3	Myo3	OSH2	double_chimera	29	T	58	H	-0.542429	-0.570818	-0.547757	-0.553668	0.00871182
MYO3	Myo3	OSH2	double_chimera	29	T	59	S	-0.495109	-0.459091	-0.533247	-0.495816	0.0214098
MYO3	Myo3	OSH2	double_chimera	31	E	39	G	-1.15209	-1.06388	-0.977313	-1.06443	0.0504549
MYO3	Myo3	OSH2	double_chimera	26	I	27	Y	-2.50638	-2.09328	-2.26707	-2.28891	0.119752
MYO3	Myo3	OSH2	double_chimera	31	E	58	H	-0.371519	-0.37295	-0.27747	-0.340646	0.0315908
MYO3	Myo3	OSH2	double_chimera	31	E	59	S	-0.322815	-0.355097	-0.419006	-0.365639	0.0282637
MYO3	Myo3	OSH2	double_chimera	39	G	56	K	0.46344	0.542662	0.4624	0.489501	0.0265825
MYO3	Myo3	OSH2	double_chimera	39	G	58	H	-1.39127	-1.31789	-1.17001	-1.29306	0.0650678
MYO3	Myo3	OSH2	double_chimera	39	G	59	S	-1.30998	-1.17255	-1.35976	-1.28076	0.055983
MYO3	Myo3	OSH2	double_chimera	56	K	58	H	0.815465	0.824694	1.0701	0.903421	0.0833837
MYO3	Myo3	OSH2	double_chimera	56	K	59	S	1.03896	0.997939	1.10217	1.04636	0.0303164
MYO3	Myo3	OSH2	double_chimera	26	I	29	T	-3.22466	-3.21653	-3.0091	-3.15009	0.070537
MYO3	Myo3	OSH2	double_chimera	58	H	59	S	-0.270065	-0.330762	-0.129083	-0.243303	0.0597377
MYO3	Myo3	OSH2	double_chimera	25	V	59	S	0.0557909	0.128468	0.323862	0.169374	0.0800425
MYO3	Myo3	OSH2	double_chimera	15	P	26	I	-2.16659	-2.19692	-2.03726	-2.13359	0.0489536
MYO3	Myo3	OSH2	double_chimera	2	M	15	P	0.678163	0.534385	0.76898	0.660509	0.0682946
MYO3	Myo3	OSH2	double_chimera	2	M	25	V	0.261768	0.0172848	0.226657	0.16857	0.0763187
MYO3	Myo3	OSH2	double_chimera	2	M	26	I	-1.93213	-2.28953	-2.15065	-2.1241	0.104024
MYO3	Myo3	OSH2	double_chimera	2	M	27	Y	0.233987	0.336581	0.466766	0.345778	0.0673548
MYO3	Myo3	OSH2	double_chimera	2	M	29	T	-0.180187	-0.13973	-0.211827	-0.177248	0.0208642
MYO3	Myo3	OSH2	double_chimera	2	M	31	E	0.0998472	0.113273	0.174486	0.129202	0.0229713
MYO3	Myo3	OSH2	double_chimera	2	M	39	G	-0.361153	-0.469808	-0.3937	-0.40822	0.0321952
MYO3	Myo3	OSH2	double_chimera	2	M	56	K	1.18905	1.26299	1.32289	1.25831	0.0387081
MYO3	Myo3	OSH2	double_chimera	2	M	58	H	0.183213	0.0551512	0.161756	0.133373	0.0395986
MYO3	Myo3	OSH2	double_chimera	2	M	59	S	0.111552	0.186415	0.277305	0.191757	0.0479232
MYO3	Myo3	OSH2	double_chimera	15	P	25	V	0.712829	0.504767	0.895772	0.704456	0.112951
MYO3	Myo3	OSH2	double_chimera	15	P	27	Y	0.75393	0.693788	0.782362	0.74336	0.0261097
MYO3	Myo3	OSH2	double_chimera	25	V	58	H	0.111028	0.0415401	0.178961	0.11051	0.0396707
MYO3	Myo3	OSH2	double_chimera	15	P	29	T	0.0277028	0.128978	0.0593147	0.0719983	0.0299154
MYO3	Myo3	OSH2	double_chimera	15	P	31	E	0.215076	0.249205	0.283906	0.249396	0.0198698
MYO3	Myo3	OSH2	double_chimera	15	P	39	G	-0.411155	-0.211895	-0.260971	-0.294673	0.0599392
MYO3	Myo3	OSH2	double_chimera	15	P	56	K	1.48162	1.4277	1.57006	1.49313	0.0414963
MYO3	Myo3	OSH2	double_chimera	15	P	58	H	0.424867	0.557886	0.486621	0.489791	0.0384321
MYO3	Myo3	OSH2	double_chimera	15	P	59	S	0.481688	0.488644	0.467055	0.479129	0.0063622
MYO3	Myo3	OSH2	double_chimera	25	V	26	I	-2.27485	-1.9519	-2.32846	-2.18507	0.117606
MYO3	Myo3	OSH2	double_chimera	25	V	27	Y	0.297675	0.405275	0.403501	0.368817	0.0355748
MYO3	Myo3	OSH2	double_chimera	25	V	31	E	0.0381326	-0.0662087	-0.119523	-0.0491997	0.046299
MYO3	Myo3	OSH2	double_chimera	25	V	39	G	-0.631409	-0.86158	-0.640218	-0.711069	0.0752986
MYO3	Myo3	OSH2	double_chimera	25	V	56	K	1.28603	1.1548	1.36406	1.26829	0.0610556
MYO3	Myo3	OSH2	WT	0	X	0	X	0.186039	0.185017	0.234768	0.201941	0.0164159
MYO5	Myo5	OSH2	single_chimera	39	A	0	X	-1.02018	-1.14721	-1.08705	-1.08482	0.0366863
MYO5	Myo5	OSH2	single_chimera	29	S	0	X	0.484982	0.417455	0.373847	0.425428	0.0323286
MYO5	Myo5	OSH2	single_chimera	59	K	0	X	0.478762	0.594804	0.44295	0.505505	0.0458306
MYO5	Myo5	OSH2	single_chimera	58	Y	0	X	-1.45627	-1.31799	-1.50005	-1.42477	0.0548675
MYO5	Myo5	OSH2	single_chimera	56	T	0	X	-0.715739	-0.856325	-0.815744	-0.795936	0.0417747
MYO5	Myo5	OSH2	single_chimera	31	D	0	X	0.302143	0.249386	0.286211	0.279246	0.0156227
MYO5	Myo5	OSH2	single_chimera	2	K	0	X	0.145208	0.097322	-0.0634217	0.0597028	0.0630952
MYO5	Myo5	OSH2	single_chimera	27	F	0	X	-0.542343	-0.422592	-0.574686	-0.513207	0.0462593
MYO5	Myo5	OSH2	single_chimera	26	V	0	X	0.230441	0.348617	0.168724	0.249261	0.0527763
MYO5	Myo5	OSH2	single_chimera	25	I	0	X	0.566007	0.635453	0.439695	0.547052	0.0572998
MYO5	Myo5	OSH2	single_chimera	15	S	0	X	0.334962	0.386844	0.257006	0.326271	0.0377322
MYO5	Myo5	OSH2	double_chimera	27	F	29	S	0.459326	0.29922	0.375367	0.377971	0.046237
MYO5	Myo5	OSH2	double_chimera	27	F	58	Y	0.341933	0.609106	0.38712	0.446053	0.0825634
MYO5	Myo5	OSH2	double_chimera	27	F	56	T	-0.894792	-1.123	-0.887697	-0.968495	0.0772779
MYO5	Myo5	OSH2	double_chimera	27	F	39	A	-1.21172	-1.50051	-1.39692	-1.36972	0.0844675
MYO5	Myo5	OSH2	double_chimera	27	F	31	D	0.304955	0.224202	0.317496	0.282218	0.029233
MYO5	Myo5	OSH2	double_chimera	25	I	29	S	0.374356	0.528604	0.251289	0.38475	0.0802227
MYO5	Myo5	OSH2	double_chimera	26	V	31	D	0.396443	0.491012	0.243042	0.376832	0.0722514
MYO5	Myo5	OSH2	double_chimera	26	V	59	K	-1.98114	-2.03896	-1.7338	-1.91797	0.0935838
MYO5	Myo5	OSH2	double_chimera	26	V	58	Y	-0.0487088	0.250539	0.125786	0.109205	0.0867824
MYO5	Myo5	OSH2	double_chimera	26	V	56	T	-0.77257	-0.769503	-0.638414	-0.726829	0.0442163
MYO5	Myo5	OSH2	double_chimera	26	V	39	A	0.0394718	0.201343	0.152547	0.13112	0.0479405
MYO5	Myo5	OSH2	double_chimera	29	S	31	D	0.849157	0.793143	0.677201	0.773167	0.0506343
MYO5	Myo5	OSH2	double_chimera	27	F	59	K	0.67125	0.666944	0.643064	0.660419	0.00876628
MYO5	Myo5	OSH2	double_chimera	31	D	56	T	-0.649539	-0.47732	-0.589187	-0.572015	0.0504513
MYO5	Myo5	OSH2	double_chimera	29	S	39	A	-0.614915	-0.684783	-0.413431	-0.571043	0.0813462
MYO5	Myo5	OSH2	double_chimera	29	S	56	T	-0.195617	-0.163693	-0.143357	-0.167556	0.0152094
MYO5	Myo5	OSH2	double_chimera	29	S	58	Y	-0.317276	-0.326028	-0.277145	-0.306816	0.0150492
MYO5	Myo5	OSH2	double_chimera	29	S	59	K	0	0.0544012	0.12489	0.0597636	0.0361521
MYO5	Myo5	OSH2	double_chimera	31	D	39	A	-0.50825	-0.451619	-0.653862	-0.53791	0.0602367
MYO5	Myo5	OSH2	double_chimera	26	V	27	F	-0.445113	-0.598392	-0.504564	-0.516023	0.0446172
MYO5	Myo5	OSH2	double_chimera	31	D	58	Y	0.962319	1.12823	0.564721	0.885091	0.167193
MYO5	Myo5	OSH2	double_chimera	31	D	59	K	0.847564	0.9308	0.746208	0.841524	0.0533727
MYO5	Myo5	OSH2	double_chimera	39	A	56	T	-1.87066	-1.45176	-1.9572	-1.75987	0.15607
MYO5	Myo5	OSH2	double_chimera	39	A	58	Y	-0.260394	-0.617567	-0.443915	-0.440625	0.10312
MYO5	Myo5	OSH2	double_chimera	39	A	59	K	-0.225475	-0.196102	-0.219426	-0.213668	0.00895474
MYO5	Myo5	OSH2	double_chimera	56	T	58	Y	-0.678881	-0.657296	-0.747928	-0.694702	0.027333
MYO5	Myo5	OSH2	double_chimera	56	T	59	K	-0.0962551	-0.637112	-0.583146	-0.438838	0.171998
MYO5	Myo5	OSH2	double_chimera	26	V	29	S	0.409314	0.421776	0.352631	0.394573	0.0212777
MYO5	Myo5	OSH2	double_chimera	58	Y	59	K	0.266602	0.38638	0.376204	0.343062	0.0383427
MYO5	Myo5	OSH2	double_chimera	25	I	59	K	0.346973	0.940335	0.309137	0.532148	0.204385
MYO5	Myo5	OSH2	double_chimera	15	S	26	V	-0.0166715	-0.0821601	-0.0805139	-0.0597818	0.0215604
MYO5	Myo5	OSH2	double_chimera	2	K	15	S	-0.250317	-0.358053	-0.142814	-0.250395	0.0621342
MYO5	Myo5	OSH2	double_chimera	2	K	25	I	0.040098	0.0539346	-0.211583	-0.0391834	0.0862922
MYO5	Myo5	OSH2	double_chimera	2	K	26	V	0.136589	0.105696	0.0832298	0.108505	0.0154673
MYO5	Myo5	OSH2	double_chimera	2	K	27	F	0.151845	0.213121	0.217999	0.194322	0.0212849
MYO5	Myo5	OSH2	double_chimera	2	K	29	S	0.0700943	-0.0213987	0.0601566	0.0362841	0.0289837
MYO5	Myo5	OSH2	double_chimera	2	K	31	D	0.244403	0.0401688	0.0995003	0.128024	0.0606578
MYO5	Myo5	OSH2	double_chimera	2	K	39	A	-0.832807	-0.949213	-0.985939	-0.922653	0.046157
MYO5	Myo5	OSH2	double_chimera	2	K	56	T	-1.00398	-0.880816	-0.932901	-0.939233	0.0356958
MYO5	Myo5	OSH2	double_chimera	2	K	58	Y	0.754257	0.634218	0.939084	0.775853	0.0886671
MYO5	Myo5	OSH2	double_chimera	2	K	59	K	0.38268	0.560857	0.22951	0.391015	0.0957425
MYO5	Myo5	OSH2	double_chimera	15	S	25	I	-0.113062	-0.291342	-0.102274	-0.168893	0.0613037
MYO5	Myo5	OSH2	double_chimera	15	S	27	F	-0.126811	0	-0.0398791	-0.0555633	0.0374377
MYO5	Myo5	OSH2	double_chimera	25	I	58	Y	0.243364	0.444287	0.185584	0.291078	0.0783993
MYO5	Myo5	OSH2	double_chimera	15	S	29	S	0.116972	0.0565188	-0.141036	0.0108184	0.0779069
MYO5	Myo5	OSH2	double_chimera	15	S	31	D	0.0145313	0.129214	0	0.0479151	0.0408653
MYO5	Myo5	OSH2	double_chimera	15	S	39	A	-1.03298	-0.874228	-1.00472	-0.970643	0.0488927
MYO5	Myo5	OSH2	double_chimera	15	S	56	T	-1.14961	-1.18554	-1.17123	-1.16879	0.0104448
MYO5	Myo5	OSH2	double_chimera	15	S	58	Y	0.29466	0.42404	0.180938	0.299879	0.0702258
MYO5	Myo5	OSH2	double_chimera	15	S	59	K	0.242009	0.255033	0.177842	0.224961	0.023858
MYO5	Myo5	OSH2	double_chimera	25	I	26	V	-0.17845	-0.1043	0.00361376	-0.0930453	0.0528577
MYO5	Myo5	OSH2	double_chimera	25	I	27	F	-0.204947	-0.205114	0.0774168	-0.110881	0.0941491
MYO5	Myo5	OSH2	double_chimera	25	I	31	D	0.218208	-0.0382147	0.427364	0.202452	0.134632
MYO5	Myo5	OSH2	double_chimera	25	I	39	A	-1.02581	-0.962243	-1.24612	-1.07806	0.0860099
MYO5	Myo5	OSH2	double_chimera	25	I	56	T	-1.24738	-1.18503	-1.13073	-1.18771	0.033702
MYO5	Myo5	OSH2	WT	0	X	0	X	-0.499803	-0.332576	-0.459163	-0.430514	0.0503548
MYO3	Myo3	PAN1	single_chimera	39	G	0	X	-0.147656	-0.237299	-0.302607	-0.229188	0.0449139
MYO3	Myo3	PAN1	single_chimera	29	T	0	X	-0.0967311	-0.0597065	-0.068079	-0.0748389	0.0112098
MYO3	Myo3	PAN1	single_chimera	59	S	0	X	0.0774715	0.121219	0.0720836	0.0902579	0.0155583
MYO3	Myo3	PAN1	single_chimera	58	H	0	X	0.202891	0.0830229	0.15472	0.146878	0.0348244
MYO3	Myo3	PAN1	single_chimera	56	K	0	X	0.241808	0.176864	0.0862645	0.168312	0.0451045
MYO3	Myo3	PAN1	single_chimera	31	E	0	X	0.0438162	0.0691491	0.0441646	0.0523766	0.00838681
MYO3	Myo3	PAN1	single_chimera	2	M	0	X	0.14019	0.0330187	0.0622382	0.0784825	0.0319862
MYO3	Myo3	PAN1	single_chimera	27	Y	0	X	0.115934	0.0805401	0.105373	0.100616	0.0104905
MYO3	Myo3	PAN1	single_chimera	26	I	0	X	-0.918522	-0.859809	-0.902537	-0.893623	0.0175252
MYO3	Myo3	PAN1	single_chimera	25	V	0	X	0.187845	0.152886	0.065865	0.135532	0.036266
MYO3	Myo3	PAN1	single_chimera	15	P	0	X	0.210531	0.136474	0.111665	0.15289	0.0296969
MYO3	Myo3	PAN1	double_chimera	27	Y	29	T	-0.050089	0.0496142	-0.0148832	-0.00511934	0.0291929
MYO3	Myo3	PAN1	double_chimera	27	Y	58	H	0.00881528	-0.0304922	-0.0473381	-0.023005	0.0166367
MYO3	Myo3	PAN1	double_chimera	27	Y	56	K	0.366872	0.072059	0.230932	0.223288	0.0851909
MYO3	Myo3	PAN1	double_chimera	27	Y	39	G	-0.119896	-0.150063	-0.111752	-0.127237	0.0116527
MYO3	Myo3	PAN1	double_chimera	27	Y	31	E	-0.0180064	-0.0340394	0.176279	0.0414112	0.0675927
MYO3	Myo3	PAN1	double_chimera	25	V	29	T	-0.0740513	-0.0959516	-0.0938067	-0.0879365	0.00697017
MYO3	Myo3	PAN1	double_chimera	26	I	31	E	-0.967654	-1.08609	-1.18733	-1.08036	0.06348
MYO3	Myo3	PAN1	double_chimera	26	I	59	S	-1.0227	-0.977678	-0.858222	-0.952867	0.0490746
MYO3	Myo3	PAN1	double_chimera	26	I	58	H	-1.27689	-1.37008	-1.38375	-1.34357	0.033574
MYO3	Myo3	PAN1	double_chimera	26	I	56	K	-0.474796	-0.448521	-0.54187	-0.488396	0.027792
MYO3	Myo3	PAN1	double_chimera	26	I	39	G	-0.311098	-0.322504	-0.359489	-0.33103	0.0146052
MYO3	Myo3	PAN1	double_chimera	29	T	31	E	-0.0603059	-0.176229	-0.158942	-0.131826	0.0361064
MYO3	Myo3	PAN1	double_chimera	27	Y	59	S	-0.051421	0.00108928	-0.0710975	-0.0404764	0.0215451
MYO3	Myo3	PAN1	double_chimera	31	E	56	K	0.0286467	0.0511671	-0.0577227	0.00736371	0.0331862
MYO3	Myo3	PAN1	double_chimera	29	T	39	G	-0.346416	-0.396378	-0.380051	-0.374282	0.0147086
MYO3	Myo3	PAN1	double_chimera	29	T	56	K	-0.085212	0.00332222	0.0535854	-0.00943481	0.0405719
MYO3	Myo3	PAN1	double_chimera	29	T	58	H	-0.143653	-0.0159914	-0.0631979	-0.0742809	0.0372672
MYO3	Myo3	PAN1	double_chimera	29	T	59	S	-0.181391	-0.0298158	-0.0403084	-0.0838383	0.0488701
MYO3	Myo3	PAN1	double_chimera	31	E	39	G	-0.261519	-0.293995	-0.19615	-0.250555	0.0287727
MYO3	Myo3	PAN1	double_chimera	26	I	27	Y	-0.747507	-0.87856	-0.633288	-0.753118	0.0708592
MYO3	Myo3	PAN1	double_chimera	31	E	58	H	-0.0731356	-0.183364	-0.198606	-0.151702	0.0395288
MYO3	Myo3	PAN1	double_chimera	31	E	59	S	0	-0.215178	-0.209406	-0.141528	0.0707835
MYO3	Myo3	PAN1	double_chimera	39	G	56	K	0.025705	0	0.157896	0.0612004	0.048914
MYO3	Myo3	PAN1	double_chimera	39	G	58	H	-0.471892	-0.469325	-0.538639	-0.493285	0.0226889
MYO3	Myo3	PAN1	double_chimera	39	G	59	S	-0.202833	-0.392506	-0.317011	-0.304117	0.0551322
MYO3	Myo3	PAN1	double_chimera	56	K	58	H	0.0142268	-0.00919051	0.208081	0.071039	0.0688535
MYO3	Myo3	PAN1	double_chimera	56	K	59	S	0.157855	0.0197469	0.0676254	0.0817426	0.0404885
MYO3	Myo3	PAN1	double_chimera	26	I	29	T	-0.881008	-0.847822	-0.866653	-0.865161	0.0096088
MYO3	Myo3	PAN1	double_chimera	58	H	59	S	-0.10241	0.00946995	-0.0187498	-0.03723	0.0335928
MYO3	Myo3	PAN1	double_chimera	25	V	59	S	0.118664	0.0518619	0.145783	0.105436	0.0279077
MYO3	Myo3	PAN1	double_chimera	15	P	26	I	-0.702386	-0.625222	-0.681465	-0.669691	0.02304
MYO3	Myo3	PAN1	double_chimera	2	M	15	P	0.131129	0.19313	0.227851	0.184037	0.028289
MYO3	Myo3	PAN1	double_chimera	2	M	25	V	0.215736	-0.173639	-0.10294	-0.0202813	0.11976
MYO3	Myo3	PAN1	double_chimera	2	M	26	I	-0.451923	-0.566025	-0.38446	-0.46747	0.0529867
MYO3	Myo3	PAN1	double_chimera	2	M	27	Y	0.208103	0.0779111	0.145814	0.143943	0.0375948
MYO3	Myo3	PAN1	double_chimera	2	M	29	T	-0.0906473	-0.0573023	0.0614076	-0.0288474	0.0461427
MYO3	Myo3	PAN1	double_chimera	2	M	31	E	0.120497	0.0580114	0.0157786	0.0647622	0.0304173
MYO3	Myo3	PAN1	double_chimera	2	M	39	G	-0.0619514	-0.0206598	-0.0758663	-0.0528259	0.0165771
MYO3	Myo3	PAN1	double_chimera	2	M	56	K	0.181544	0.25076	0.125991	0.186098	0.0360894
MYO3	Myo3	PAN1	double_chimera	2	M	58	H	0.125197	0.0389081	0.131532	0.0985455	0.0298747
MYO3	Myo3	PAN1	double_chimera	2	M	59	S	0.135754	0.134831	0.0500522	0.106879	0.0284148
MYO3	Myo3	PAN1	double_chimera	15	P	25	V	0.241656	0.063454	0.151322	0.152144	0.0514441
MYO3	Myo3	PAN1	double_chimera	15	P	27	Y	0.1873	0.164415	0.176503	0.176073	0.00660976
MYO3	Myo3	PAN1	double_chimera	25	V	58	H	0.0757126	0.0358708	0.0298738	0.0471524	0.0143847
MYO3	Myo3	PAN1	double_chimera	15	P	29	T	-0.0263273	0.0696176	0.0457043	0.0296649	0.0288346
MYO3	Myo3	PAN1	double_chimera	15	P	31	E	0.0825971	0.0387242	0	0.0404404	0.0238592
MYO3	Myo3	PAN1	double_chimera	15	P	39	G	-0.00366753	-0.284628	-0.248225	-0.17884	0.0882144
MYO3	Myo3	PAN1	double_chimera	15	P	56	K	0.304049	0.209474	0.0538426	0.189122	0.0729417
MYO3	Myo3	PAN1	double_chimera	15	P	58	H	0.0733683	0.0112297	0.0962413	0.0602798	0.0253983
MYO3	Myo3	PAN1	double_chimera	15	P	59	S	0.191583	0.107035	0.0244269	0.107682	0.048255
MYO3	Myo3	PAN1	double_chimera	25	V	26	I	-0.52919	-0.600614	-0.683143	-0.604316	0.0444808
MYO3	Myo3	PAN1	double_chimera	25	V	27	Y	0.101109	-0.0140316	0.121459	0.0695123	0.042183
MYO3	Myo3	PAN1	double_chimera	25	V	31	E	0.0370382	0.0737428	0.0229447	0.0445752	0.0151406
MYO3	Myo3	PAN1	double_chimera	25	V	39	G	-0.0758822	-0.165039	-0.18625	-0.14239	0.0338132
MYO3	Myo3	PAN1	double_chimera	25	V	56	K	0.318156	0.126666	0.140431	0.195084	0.0616639
MYO3	Myo3	PAN1	WT	0	X	0	X	0.097946	0.0677703	0.10959	0.0917687	0.0124611
MYO5	Myo5	PAN1	single_chimera	39	A	0	X	1.11034	1.07364	1.23035	1.13811	0.0473231
MYO5	Myo5	PAN1	single_chimera	29	S	0	X	0.705314	0.795847	0.636624	0.712595	0.0461075
MYO5	Myo5	PAN1	single_chimera	59	K	0	X	0.204158	0.267534	0.181786	0.217826	0.0256793
MYO5	Myo5	PAN1	single_chimera	58	Y	0	X	0.326419	0.441326	0.541052	0.436266	0.0620109
MYO5	Myo5	PAN1	single_chimera	56	T	0	X	-0.352119	-0.139257	-0.0324374	-0.174604	0.0939614
MYO5	Myo5	PAN1	single_chimera	31	D	0	X	-0.0569512	-0.0245667	0.0962811	0.00492106	0.0466268
MYO5	Myo5	PAN1	single_chimera	2	K	0	X	0.781952	0.770604	0.729953	0.760836	0.0157851
MYO5	Myo5	PAN1	single_chimera	27	F	0	X	-0.891328	-0.905946	-0.749387	-0.848887	0.0499287
MYO5	Myo5	PAN1	single_chimera	26	V	0	X	0.698589	0.771671	0.713839	0.728033	0.0222587
MYO5	Myo5	PAN1	single_chimera	25	I	0	X	0.281419	0.24022	0.123838	0.215159	0.047184
MYO5	Myo5	PAN1	single_chimera	15	S	0	X	0.107175	0.0726046	-0.0222192	0.0525202	0.0386793
MYO5	Myo5	PAN1	double_chimera	27	F	29	S	0.232134	0.036711	0.217339	0.162061	0.0628204
MYO5	Myo5	PAN1	double_chimera	27	F	58	Y	0.197659	-0.095406	-0.130877	-0.00954138	0.104105
MYO5	Myo5	PAN1	double_chimera	27	F	56	T	-0.440422	-0.253537	-0.302236	-0.332065	0.0559726
MYO5	Myo5	PAN1	double_chimera	27	F	39	A	-0.837831	-0.819279	-0.946867	-0.867992	0.0397992
MYO5	Myo5	PAN1	double_chimera	27	F	31	D	0.252845	0	0.128837	0.127227	0.0729944
MYO5	Myo5	PAN1	double_chimera	25	I	29	S	0.0580286	-0.128636	-0.0631369	-0.0445813	0.0546782
MYO5	Myo5	PAN1	double_chimera	26	V	31	D	-0.130197	-0.283149	0.130519	-0.0942757	0.120759
MYO5	Myo5	PAN1	double_chimera	26	V	59	K	-2.22176	-2.48558	-2.15687	-2.28807	0.100517
MYO5	Myo5	PAN1	double_chimera	26	V	58	Y	-0.108625	-0.445875	-0.195312	-0.249937	0.101114
MYO5	Myo5	PAN1	double_chimera	26	V	56	T	-0.190544	-0.183665	-0.0806735	-0.151627	0.0355325
MYO5	Myo5	PAN1	double_chimera	26	V	39	A	-0.264041	-0.4117	-0.424187	-0.366642	0.0514274
MYO5	Myo5	PAN1	double_chimera	29	S	31	D	1.59685	1.19107	1.29798	1.36197	0.121431
MYO5	Myo5	PAN1	double_chimera	27	F	59	K	0.361543	0.213574	0.046212	0.20711	0.0910855
MYO5	Myo5	PAN1	double_chimera	31	D	56	T	0.401202	0.738434	0.526947	0.555528	0.0983936
MYO5	Myo5	PAN1	double_chimera	29	S	39	A	-0.22094	-0.181613	-0.287597	-0.23005	0.0309323
MYO5	Myo5	PAN1	double_chimera	29	S	56	T	0.0967504	0.316214	0.231985	0.214983	0.0639215
MYO5	Myo5	PAN1	double_chimera	29	S	58	Y	-0.888563	-0.964705	-0.561598	-0.804955	0.123648
MYO5	Myo5	PAN1	double_chimera	29	S	59	K	-0.667675	-0.517056	-0.529419	-0.571383	0.0482778
MYO5	Myo5	PAN1	double_chimera	31	D	39	A	1.03839	0.988015	0.971638	0.999347	0.0200849
MYO5	Myo5	PAN1	double_chimera	26	V	27	F	0.427658	0.399501	0.559057	0.462072	0.0491689
MYO5	Myo5	PAN1	double_chimera	31	D	58	Y	0.282157	0.278516	0.365209	0.308627	0.0283101
MYO5	Myo5	PAN1	double_chimera	31	D	59	K	0.423744	0.226448	0.40806	0.35275	0.0633134
MYO5	Myo5	PAN1	double_chimera	39	A	56	T	-0.497944	-0.643939	-0.452132	-0.531339	0.0578328
MYO5	Myo5	PAN1	double_chimera	39	A	58	Y	-0.0228151	-0.100863	-0.219117	-0.114265	0.0570624
MYO5	Myo5	PAN1	double_chimera	39	A	59	K	0.015674	-0.29	0	-0.0914419	0.0993819
MYO5	Myo5	PAN1	double_chimera	56	T	58	Y	-0.00137575	0.0256677	0.184623	0.0696384	0.0580201
MYO5	Myo5	PAN1	double_chimera	56	T	59	K	0.213146	0.686179	-0.260568	0.212919	0.273302
MYO5	Myo5	PAN1	double_chimera	26	V	29	S	0	0.210918	-0.0284212	0.0608323	0.0754901
MYO5	Myo5	PAN1	double_chimera	58	Y	59	K	0.0666667	0.333492	0.0919986	0.164052	0.0850347
MYO5	Myo5	PAN1	double_chimera	25	I	59	K	0.483311	0.280713	-0.170011	0.198004	0.193079
MYO5	Myo5	PAN1	double_chimera	15	S	26	V	-0.175033	-0.210094	0.0515794	-0.111182	0.0820079
MYO5	Myo5	PAN1	double_chimera	2	K	15	S	-0.249495	0.00318254	-0.132717	-0.126343	0.0730113
MYO5	Myo5	PAN1	double_chimera	2	K	25	I	0.163264	0.0924027	0.167274	0.14098	0.0243163
MYO5	Myo5	PAN1	double_chimera	2	K	26	V	-0.0538855	-0.133138	-0.292335	-0.159786	0.0701122
MYO5	Myo5	PAN1	double_chimera	2	K	27	F	-0.0610281	0.0191811	-0.142669	-0.0615055	0.0467228
MYO5	Myo5	PAN1	double_chimera	2	K	29	S	1.14096	1.21294	1.0306	1.12817	0.0530228
MYO5	Myo5	PAN1	double_chimera	2	K	31	D	0.11884	0.13531	-0.202812	0.0171126	0.110065
MYO5	Myo5	PAN1	double_chimera	2	K	39	A	-0.384059	-0.252184	-0.420088	-0.352111	0.0510342
MYO5	Myo5	PAN1	double_chimera	2	K	56	T	-0.131402	-0.284291	-0.379251	-0.264981	0.0721965
MYO5	Myo5	PAN1	double_chimera	2	K	58	Y	0.430622	0.0263427	0.486026	0.31433	0.144879
MYO5	Myo5	PAN1	double_chimera	2	K	59	K	0.394816	0.311919	0.15869	0.288475	0.0691642
MYO5	Myo5	PAN1	double_chimera	15	S	25	I	-0.119729	-0.0431809	-0.224185	-0.129032	0.052458
MYO5	Myo5	PAN1	double_chimera	15	S	27	F	0.0920963	0.154151	0.236914	0.161054	0.0419475
MYO5	Myo5	PAN1	double_chimera	25	I	58	Y	-0.0680693	-0.229574	0.0678835	-0.0765867	0.0859743
MYO5	Myo5	PAN1	double_chimera	15	S	29	S	0.461883	0.299455	0.208738	0.323359	0.0740476
MYO5	Myo5	PAN1	double_chimera	15	S	31	D	-0.0650256	-0.0370774	-0.185345	-0.095816	0.0454858
MYO5	Myo5	PAN1	double_chimera	15	S	39	A	-0.59185	-0.587486	-0.391477	-0.523604	0.0660756
MYO5	Myo5	PAN1	double_chimera	15	S	56	T	-0.387847	-0.305533	-0.0388812	-0.244087	0.105319
MYO5	Myo5	PAN1	double_chimera	15	S	58	Y	-0.0983195	0.158433	0.25225	0.104121	0.104781
MYO5	Myo5	PAN1	double_chimera	15	S	59	K	0.27527	-0.0539214	0.275979	0.165776	0.109849
MYO5	Myo5	PAN1	double_chimera	25	I	26	V	-0.533179	-0.21556	-0.211057	-0.319932	0.106632
MYO5	Myo5	PAN1	double_chimera	25	I	27	F	-0.426928	-0.282965	-0.335329	-0.348407	0.0420698
MYO5	Myo5	PAN1	double_chimera	25	I	31	D	0.00226206	0.134919	0.165659	0.100947	0.0501339
MYO5	Myo5	PAN1	double_chimera	25	I	39	A	-0.530426	-0.505549	0.00775471	-0.34274	0.175394
MYO5	Myo5	PAN1	double_chimera	25	I	56	T	-0.299931	-0.168567	-0.314482	-0.260993	0.0464036
MYO5	Myo5	PAN1	WT	0	X	0	X	-0.877881	-0.758035	-0.784118	-0.806678	0.0363891
