## Supplemental Table 9 for "Cryptic genetic variation shapes the fate of gene duplicates in a protein interaction network"

### Sheet: Sheet1
sample	fluoroscence
Null	3.11549
Null	2.89162
Null	2.9082
MYO3	5.74235
MYO3	5.68569
MYO3	5.64457
MYO3	5.75823
MYO3	5.86807
MYO3	5.79575
MYO3	5.6999
MYO3	5.87602
MYO5	24.4931
MYO5	24.4605
MYO5	24.33
MYO5	24.2885
MYO5	24.483
MYO5	24.8839
MYO5	24.7568
MYO5	25.4483
