## Supplemental Table 10 for "Cryptic genetic variation shapes the fate of gene duplicates in a protein interaction network"

### Sheet: yeast
Strain name	Genotype	Reference
1	MYO3-sh3::stuffer3-DHFR[1,2]-1XFLAG ura3 met15 his3 leu2 mat a	Dionne et al 2021
2	MYO5-sh3::stuffer3-DHFR[1,2]-1XFLAG ura3 met15 his3 leu2 mat a	Dionne et al 2021
3	Sla1-DHFR[3] myo3::ura3 lys2 his3 leu2 mat alpha	This study
4	Cmd1-DHFR[3] myo3::ura3 lys2 his3 leu2 mat alpha	This study
5	Arc40-DHFR[3] myo3::ura3 lys2 his3 leu2 mat alpha	This study
6	Syp1-DHFR[3] myo3::ura3 lys2 his3 leu2 mat alpha	This study
7	Osh2-DHFR[3] myo3::ura3 lys2 his3 leu2 mat alpha	This study
8	Srv2-DHFR[3] myo3::ura3 lys2 his3 leu2 mat alpha	This study
9	Rvs167-DHFR[3] myo3::ura3 lys2 his3 leu2 mat alpha	This study
10	Lsb3-DHFR[3] myo3::ura3 lys2 his3 leu2 mat alpha	This study
11	Bzz1-DHFR[3] myo3::ura3 lys2 his3 leu2 mat alpha	This study
12	Aim21-DHFR[3] myo3::ura3 lys2 his3 leu2 mat alpha	This study
13	Pan1-DHFR[3] myo3::ura3 lys2 his3 leu2 mat alpha	This study
14	Bbc1-DHFR[3] myo3::ura3 lys2 his3 leu2 mat alpha	This study
15	Arc19-DHFR[3] myo3::ura3 lys2 his3 leu2 mat alpha	This study
16	Arc18-DHFR[3] myo3::ura3 lys2 his3 leu2 mat alpha	This study
17	Ssb1-DHFR[3] myo3::ura3 lys2 his3 leu2 mat alpha	This study
18	Ste20-DHFR[3] myo3::ura3 lys2 his3 leu2 mat alpha	This study
19	Sla1-DHFR[3] myo5::ura3 lys2 his3 leu2 mat alpha	This study
20	Cmd1-DHFR[3] myo5::ura3 lys2 his3 leu2 mat alpha	This study
21	Arc40-DHFR[3] myo5::ura3 lys2 his3 leu2 mat alpha	This study
22	Syp1-DHFR[3] myo5::ura3 lys2 his3 leu2 mat alpha	This study
23	Osh2-DHFR[3] myo5::ura3 lys2 his3 leu2 mat alpha	This study
24	Srv2-DHFR[3] myo5::ura3 lys2 his3 leu2 mat alpha	This study
25	Rvs167-DHFR[3] myo5::ura3 lys2 his3 leu2 mat alpha	This study
26	Lsb3-DHFR[3] myo5::ura3 lys2 his3 leu2 mat alpha	This study
27	Bzz1-DHFR[3] myo5::ura3 lys2 his3 leu2 mat alpha	This study
28	Aim21-DHFR[3] myo5::ura3 lys2 his3 leu2 mat alpha	This study
29	Pan1-DHFR[3] myo5::ura3 lys2 his3 leu2 mat alpha	This study
30	Bbc1-DHFR[3] myo5::ura3 lys2 his3 leu2 mat alpha	This study
31	Arc19-DHFR[3] myo5::ura3 lys2 his3 leu2 mat alpha	This study
32	Arc18-DHFR[3] myo5::ura3 lys2 his3 leu2 mat alpha	This study
33	Ssb1-DHFR[3] myo5::ura3 lys2 his3 leu2 mat alpha	This study
34	Ste20-DHFR[3] myo5::ura3 lys2 his3 leu2 mat alpha	This study
35	myo3::HPHNT1 ura3 met15 his3 leu2 mat a	This study
36	myo5::HPHNT1 ura3 met15 his3 leu2 mat a	This study
37	myo3::GFP ura3 met15 his3 leu2 mat a	This study
38	myo5::GFP ura3 met15 his3 leu2 mat a	This study
39	MYO3-MYO3 SH3 DMS library-DHFR[1,2]-1XFLAG ura3 met15 his3 leu2	This study
40	MYO3-MYO5 SH3 DMS library-DHFR[1,2]-1XFLAG ura3 met15 his3 leu2	This study
41	MYO5-MYO5 SH3 DMS library-DHFR[1,2]-1XFLAG ura3 met15 his3 leu2	This study
42	MYO5-MYO3 SH3 DMS library-DHFR[1,2]-1XFLAG ura3 met15 his3 leu2	This study
43	MYO3-chimera SH3 library-DHFR[1,2]-1XFLAG	This study
44	MYO5-chimera SH3 library-DHFR[1,2]-1XFLAG	This study

### Sheet: bacteria
Strain name	Genotype	Reference
MC1061	araD139 delta(araA-leu)7697 deltalacX74 galK16 galE15(GalS) lambda- e14- mcrA0 relA1 rpsL150(strR) spoT1 mcrB1 hsdR2	Casadaban et al 1980
