## Supplemental Table 11 for "Cryptic genetic variation shapes the fate of gene duplicates in a protein interaction network"

### Sheet: Sheet1
Plasmid	Description	Reference
pUC19-MYO3ha-MYO3sh3	pUC19 plasmid with homology arm for MYO3 containing MYO3 SH3, used for the DMS library generation	This study
pUC19-MYO3ha-MYO5sh3	pUC19 plasmid with homology arm for MYO3 containing MYO5 SH3, used for the DMS library generation	This study
pUC19-MYO5ha-MYO5sh3	pUC19 plasmid with homology arm for MYO5 containing MYO5 SH3, used for the DMS library generation	This study
pUC19-MYO5ha-MYO3sh3	pUC19 plasmid with homology arm for MYO5 containing MYO3 SH3, used for the DMS library generation	This study
pCAS-stuffer3	pCAS (Addgene 60847) expressing gRNA targeting artificial DNA sequence used to delete SH3	Dionne et al 2021
pCAS-hph	pCAS (Addgene 60847) expressing gRNA targeting hygromycin resistance casette	Lemieux et al 2024
pFA-HPHNT1	Plasmid used to amplify the HPHNT1 to delete MYO3 or MYO5	Janke et al 2004
pUG72	Plasmid used to amplify the URA3 to delete MYO3 or MYO5	Gueldener et al 2002
