## Supplemental Table 12 for "Cryptic genetic variation shapes the fate of gene duplicates in a protein interaction network"

### Sheet: Media Recipes
Media	Ingredient		Amount
YPD	1% Yeast extract		10g/L
	2% Tryptonne		20g/L
	2% Glucose		20g/L
	2% Agar if solid media		20g/L
PCA media	0.67% Yeast nitrogen base		6.7g/L
	2% Glucose		20g/L
	2% DMSO, methotrexate solvant
	Methotrexate		200mg/L
	DO -ade-lys-met
SC complet (MSG) pH 6.0	0.174% Yeast nitrogen base without amino acid without ammonium sulfate		1.74g/L
	0.1% Mono-Sodium Glutamate salt		1g/L
	2% Glucose		20g/L
	0.134% Drop-out		1.34g/L
	1% Succinic acid		10g/L
	0.6% Sodium hydroxide		6g/L
	2% agar if solid media		20g/L
2YT+glu	1% yeast extract		10g/L
	1.6% Tryptonne		16g/L
	0.5% Sodium chloride		5g/L
	0.2% Glucose		2g/L
	2% agar if solid media		20g/L

### Sheet: DropOut Recipes
10X Drop out -ade-lys-met				Drop out complete
Ingredient	Quantity for 1 L			Ingredient	Quantity for 1 L
L-Tryptophane	0.4 g			Adenine sulfate	0.5g
L-Tyrosine	0.3 g			Arginine	2g
L-Phenylalanine	0.5 g			Aspartic acid	2g
L-Glutamic acid (monosodium salt)	1.0 g			Glutamic acid	2g
L-Asparagine	1.0 g			Histidine	2g
L-Valine	1.5 g			Leucine	10g
L-Threonine	2.0 g			Lysine	2g
L-Serine	3.75 g			Methionine	2g
Uracile	0.2 g			Phenylalanine	2g
L-Histidine HCl	0.2 g			Serine	2g
L-Arginine HCl	0.2 g			Threonine	2g
L-Leucine	0.6 g			Tryptophane	2g
				Tyrosine	2g
				Uracile	2g
				Valine	2g
Sterilize by filtration with 0.2 μm filter.
Keep at 4 °C wrapped in aluminum foil to avoid light exposure.				Mix with a mortar and keep the powder in a 50ml tube
