## Supplemental Table 13 for "Cryptic genetic variation shapes the fate of gene duplicates in a protein interaction network"

### Sheet: Bbc1
mutated reference	dF	myosin	delta maximal growth rate
4D	0.280978	33	-0.01325
8L	0.186099	33	-0.0114			33	Myo3 SH3 at MYO3 locus
10I	0.945798	33	-0.00129			35	Myo5 SH3 at MYO3 locus
12C	0.772123	33	-0.003034			53	Myo3 SH3 at MYO5 locus
13Q	0.489081	33	-0.00644			55	Myo5 SH3 at MYO5 locus
15H	0.932616	33	7e-05
16Y	0.723471	33	0.00096
20A	0.0309808	33	-0.02159
22V	0.847658	33	-0.003506
26L	0.459532	33	-0.00859
36I	-0.176675	33	-0.026152
44M	0.9592	33	-0.00012
45R	0.870998	33	-0.00031
46N	0.904947	33	-0.003258
55G	-0.147854	33	-0.02382
4D	0.832885	35	-0.002006
8L	0.189816	35	-0.01202
10I	0.899259	35	-0.000864
12C	0.79082	35	-0.003402
15H	0.952037	35	-0.00062
16Y	1.12553	35	0.002588
20A	0.0227044	35	-0.01494
22V	0.967999	35	-0.002376
26L	0.863812	35	-0.00076
36I	-0.0952128	35	-0.023682
44M	0.839594	35	-0.00076
45R	0.859328	35	-0.00162
46N	0.860856	35	-0.004202
55G	-0.124353	35	-0.016728
4D	0.239201	53	-0.009638
8L	0.149829	53	-0.00849
10I	0.970676	53	-0.000472
12C	0.986748	53	-0.003072
13Q	0.61441	53	-0.004676
15H	0.52171	53	0.00092
16Y	1.05076	53	0.000842
20A	-0.00749964	53	-0.01739
22V	0.952528	53	-0.002592
26L	0.635405	53	-0.00547
36I	-0.22697	53	-0.022592
44M	0.66445	53	-0.00018
45R	0.951041	53	-1e-05
46N	0.913074	53	-0.003112
55G	-0.223912	53	-0.020018
4D	1.20991	55	-0.002042
8L	0.324658	55	-0.00662
10I	0.878425	55	-0.000408
12C	0.644065	55	-0.003194
13Q	1.06073	55	-0.002584
15H	1.19006	55	0.00109
16Y	1.09293	55	0.00053
20A	0.206393	55	-0.00958
22V	0.995833	55	-0.002748
26L	0.946255	55	-7.4e-05
36I	-0.172312	55	-0.02255
44M	0.950224	55	0.00084
45R	0.846156	55	0.00093
46N	0.917833	55	-0.003798
55G	0.279148	55	-0.012204

### Sheet: Osh2
mutated reference	dF	myosin	delta maximal growth rate
4D	0.367709	33	-0.0188436
8L	-0.0481327	33	-0.013976			33	Myo3 SH3 at MYO3 locus
10I	0.772597	33	-0.004764			35	Myo5 SH3 at MYO3 locus
12C	1.15909	33	-0.00022725			53	Myo3 SH3 at MYO5 locus
13Q	0.825361	33	-0.00157006			55	Myo5 SH3 at MYO5 locus
15H	1.00917	33	0.001356
16Y	-0.0605825	33	-0.0131872
20A	-0.0253673	33	-0.025604
22V	0.262129	33	-0.0107908
26L	0.18795	33	-0.0141553
36I	-0.151871	33	-0.0228952
44M	0.930585	33	-0.000174415
45R	0.927548	33	0.000832
46N	0.810133	33	-0.00715125
55G	-0.0871294	33	-0.024016
4D	0.842772	35	-0.001072
8L	-0.00364456	35	-0.0110834
10I	0.75563	35	-0.004748
12C	1.26405	35	0.002332
15H	0.875917	35	-0.00103545
16Y	0.374045	35	-0.01116
20A	-0.141443	35	-0.0206354
22V	0.353503	35	-0.010168
26L	0.997424	35	-0.000784
36I	-0.224905	35	-0.02296
44M	0.980274	35	0.00056855
45R	1.00948	35	0.00176455
46N	0.843632	35	-0.00628
55G	-0.0559449	35	-0.019756
4D	0.370722	53	-0.0132424
8L	0.138597	53	-0.009736
10I	0.855625	53	-0.00316
12C	1.15906	53	0.000905811
13Q	0.940677	53	-0.00155196
15H	0.610226	53	0.000976
16Y	0.42283	53	-0.011396
20A	-0.136119	53	-0.025908
22V	0.547259	53	-0.010477
26L	0.613766	53	-0.008288
36I	-0.177381	53	-0.0257567
45R	0.99451	53	-0.00028
46N	0.924911	53	-0.007156
55G	-0.252036	53	-0.0255733
4D	0.777146	55	-0.001896
8L	0.329672	55	-0.007344
10I	0.80557	55	-0.00476
12C	1.03224	55	0.000412
13Q	0.982886	55	0.001056
15H	0.862748	55	0.000626943
16Y	0.241063	55	-0.0118143
20A	0.0419729	55	-0.016076
22V	0.547325	55	-0.0119217
26L	0.994757	55	-0.000944
36I	-0.212786	55	-0.026296
44M	1.00171	55	4e-06
45R	0.919259	55	0.001844
46N	0.901151	55	-0.006636
55G	0.0391914	55	-0.02012

### Sheet: Pan1
mutated reference	dF	myosin	delta maximal growth rate
4D	0.484023	33	-0.019514
8L	0.309121	33	-0.0163616			33	Myo3 SH3 at MYO3 locus
10I	0.921626	33	-0.000416			35	Myo5 SH3 at MYO3 locus
12C	0.853956	33	-0.00428			53	Myo3 SH3 at MYO5 locus
13Q	0.724188	33	-0.005472			55	Myo5 SH3 at MYO5 locus
15H	0.98133	33	0.000230357
16Y	0.534966	33	-0.001568
20A	0.0279999	33	-0.0398816
22V	0.796081	33	-0.003616
26L	0.723105	33	-0.01032
36I	0.0174172	33	-0.052048
44M	0.893488	33	-0.00116964
45R	0.934648	33	-0.000553643
46N	0.901398	33	-0.00296
55G	0.0124459	33	-0.050544
4D	0.962878	35	-0.001688
8L	0.329484	35	-0.015464
10I	0.868795	35	-0.001736
12C	0.776077	35	-0.004224
13Q	0.482121	35	-0.006216
15H	1.01748	35	0.000512
16Y	0.996199	35	-0.001496
20A	0.25552	35	-0.021464
22V	0.858692	35	-0.004104
26L	0.981602	35	-0.000824
36I	-0.065969	35	-0.047832
44M	0.959913	35	0.000168
45R	0.959438	35	0.000336
46N	0.850786	35	-0.002472
55G	0.173022	35	-0.0322166
4D	0.455161	53	-0.017152
8L	0.392329	53	-0.0133456
10I	0.92514	53	-0.002088
12C	0.827425	53	-0.00277386
13Q	0.728174	53	-0.00707929
15H	0.411094	53	-0.000948058
16Y	0.941838	53	-0.00251875
20A	-0.0560137	53	-0.0302383
22V	0.909376	53	-0.004352
26L	0.734085	53	-0.00677386
36I	-0.101355	53	-0.0520058
44M	0.997069	53	-0.00152
45R	0.924921	53	0.000488
46N	0.983284	53	-0.00159786
55G	-0.0387393	53	-0.05452
4D	1.41635	55	-0.00221941
8L	0.546682	55	-0.011016
10I	0.826919	55	-0.00203683
12C	0.544548	55	-0.004056
13Q	1.38458	55	-0.00432605
15H	1.34241	55	0.000184
16Y	0.923779	55	-0.001992
20A	0.291807	55	-0.0153354
22V	0.84645	55	-0.00376646
26L	1.0649	55	-0.000571685
36I	-0.022341	55	-0.0500964
44M	1.00042	55	0.00028
45R	1.61527	55	0.000304
46N	0.869914	55	-0.001848
55G	0.547001	55	-0.0235025
